# APOBEC3A is the predominant global editor of cytosines in human mRNAs and in single-strand RNA viruses

**DOI:** 10.64898/2026.02.10.705151

**Authors:** Zachary W. Kockler, Hamed Bostan, Leszek J. Klimczak, Yun-Chung Hsiao, Matthew S. Dennen, Molly E. Cook, Tony M. Mertz, Ludmila Perelygina, Marat D. Kazanov, Jian-Liang Li, Steven A. Roberts, Dmitry A. Gordenin

## Abstract

APOBEC cytidine deaminases can convert cytosines to uracils in DNA as well as in RNA. The knowledge of DNA deamination motifs preferred by individual APOBECs revealed APOBEC3A as a major source of hypermutation in cancer. However, the extent and relative contribution of specific APOBECs into RNA editing remains unclear as their preferred RNA-editing motifs have not been defined. Here, using a parallel DNA and RNA sequencing strategy, coupled with motif-centered statistical analyses, we sought to identify mRNA edits and diagnostic editing motifs in yeast and human cells overexpressing individual APOBEC enzymes. This approach revealed a prevailing global enrichment for the uCg trinucleotide motif with even greater preference to the motif’s cytosines located in 3’ base of a loop within a hairpin-loop secondary structure when APOBEC3A, but not any other tested APOBEC, was overexpressed. Further analysis revealed the APOBEC3A-like diagnostic motif enrichment in editing calls from human cancers and blood cells. The APOBEC3A-like editing motif also prevailed in the RNA genomes of SARS-CoV-2 pandemic isolates, as well as in infectious persistent rubella viruses, and in polioviruses emerging from live-attenuated vaccine strains. Together, our results indicate that APOBEC3A is the predominant global APOBEC RNA editor with a potential to impact cell physiology and viral evolution.
