## Supplemental Tables S1-S12 for "APOBEC3A is the predominant global editor of cytosines in human mRNAs and in single-strand RNA viruses": S1_Table.xlsx

### Sheet: legend
S1 Table. Comparison of mutagenesis in CAN1 gene caused by single-domain APOBEC3G (A3G) and double domain ddAPOBEC3G in RFA1 and rfa1-t33 yeast strains.
Tab_name	Content
Raw_data	Can-resistance mutation rates in 6 independent single cell cultures for each genotype carrying A3G, ddA3G or EV (empty Vector)
source_S1 Fig	Values from "Raw data" calculations displayed on S1 Fig.
Mann_Whitney	Staistical comparisons displayed on S1 Fig.

### Sheet: Raw_data
strain	RFA1_genotype	Ung_Genotype	plasmid	treatment	repeat	com -4	com -3	Can 0	Can -1	freq_equasion	freq_equasion*10^6	templ_freq	templ_freq_equasion*10^6	rate	rate_*10^6
ZAK_047	RFA1	ung-	pSR419	EV	1	488		48		9.83607e-06	9.83607	9.83607e-06	9.83607	2.68034e-06	2.68034
ZAK_047	RFA1	ung-	pSR419	EV	2	750		101		1.34667e-05	13.4667	1.34667e-05	13.4667	3.15851e-06	3.15851
ZAK_047	RFA1	ung-	pSR419	EV	3	424		20		4.71698e-06	4.71698	4.71698e-06	4.71698	1.57401e-06	1.57401
ZAK_047	RFA1	ung-	pSR419	EV	4	799		57		7.13392e-06	7.13392	7.13392e-06	7.13392	1.87474e-06	1.87474
ZAK_047	RFA1	ung-	pSR419	EV	5	750		35		4.66667e-06	4.66667	4.66667e-06	4.66667	1.36319e-06	1.36319
ZAK_047	RFA1	ung-	pSR419	EV	6	732		74		1.01093e-05	10.1093	1.01093e-05	10.1093	2.51907e-06	2.51907
ZAK_047	RFA1	ung-	pZAK_045	ddA3G w/ geneblock	1	100		28		2.8e-05	28	2.8e-05	28	8.611e-06	8.611
ZAK_047	RFA1	ung-	pZAK_045	ddA3G w/ geneblock	2	456		60		1.31579e-05	13.1579	1.31579e-05	13.1579	3.42124e-06	3.42124
ZAK_047	RFA1	ung-	pZAK_045	ddA3G w/ geneblock	3	355		39		1.09859e-05	10.9859	1.09859e-05	10.9859	3.13228e-06	3.13228
ZAK_047	RFA1	ung-	pZAK_045	ddA3G w/ geneblock	4	198		50		2.52525e-05	25.2525	2.52525e-05	25.2525	6.82166e-06	6.82166
ZAK_047	RFA1	ung-	pZAK_045	ddA3G w/ geneblock	5	87		14		1.6092e-05	16.092	1.6092e-05	16.092	5.88917e-06	5.88917
ZAK_047	RFA1	ung-	pZAK_045	ddA3G w/ geneblock	6	54		11		2.03704e-05	20.3704	2.03704e-05	20.3704	7.965e-06	7.965
ZAK_052	rfa1-t33	ung-	pSR419	EV	1	30	173	1		5.78035e-06	5.78035	5.78035e-06	5.78035	5.50557e-06	5.50557
ZAK_052	rfa1-t33	ung-	pSR419	EV	2	11	114	0		0	0	0	0	0	0
ZAK_052	rfa1-t33	ung-	pSR419	EV	3	6	65	1		1.53846e-05	15.3846	1.53846e-05	15.3846	1.46533e-05	14.6533
ZAK_052	rfa1-t33	ung-	pSR419	EV	4	30	170	6		2e-05	20	2e-05	20	1.65475e-05	16.5475
ZAK_052	rfa1-t33	ung-	pSR419	EV	5	83	674	2		2.40964e-06	2.40964	2.40964e-06	2.40964	2.07159e-06	2.07159
ZAK_052	rfa1-t33	ung-	pSR419	EV	6	8	238	3		1.2605e-05	12.605	1.2605e-05	12.605	7.5074e-06	7.5074
ZAK_052	rfa1-t33	ung-	pZAK_045	ddA3G w/ geneblock	1	24	198	5		2.52525e-05	25.2525	2.52525e-05	25.2525	1.25638e-05	12.5638
ZAK_052	rfa1-t33	ung-	pZAK_045	ddA3G w/ geneblock	2	31	264	16		6.06061e-05	60.6061	6.06061e-05	60.6061	2.14104e-05	21.4104
ZAK_052	rfa1-t33	ung-	pZAK_045	ddA3G w/ geneblock	3	38	329	7		2.12766e-05	21.2766	2.12766e-05	21.2766	9.50421e-06	9.50421
ZAK_052	rfa1-t33	ung-	pZAK_045	ddA3G w/ geneblock	4	27	189	29		0.000153439	153.439	0.000153439	153.439	4.68014e-05	46.8014
ZAK_052	rfa1-t33	ung-	pZAK_045	ddA3G w/ geneblock	5	24	214	25		0.000116822	116.822	0.000116822	116.822	3.69078e-05	36.9078
ZAK_052	rfa1-t33	ung-	pZAK_045	ddA3G w/ geneblock	6	33	294	8		2.72109e-05	27.2109	2.72109e-05	27.2109	1.16708e-05	11.6708
ZAK_047	RFA1	ung-	A3G	A3G	1	96		155		0.000161458	161.458	0.000161458	161.458	3.49997e-05	34.9997
ZAK_047	RFA1	ung-	A3G	A3G	2	107		170		0.000158879	158.879	0.000158879	158.879	3.38821e-05	33.8821
ZAK_047	RFA1	ung-	A3G	A3G	3	90		285		0.000316667	316.667	0.000316667	316.667	6.18697e-05	61.8697
ZAK_047	RFA1	ung-	A3G	A3G	4	135		90		6.66667e-05	66.6667	6.66667e-05	66.6667	1.59856e-05	15.9856
ZAK_047	RFA1	ung-	A3G	A3G	5	45		171		0.00038	380	0.00038	380	8.09545e-05	80.9545
ZAK_047	RFA1	ung-	A3G	A3G	6	78		315		0.000403846	403.846	0.000403846	403.846	7.76311e-05	77.6311
ZAK_052	rfa1 t-33	ung-	A3G	A3G	1	98		183		0.000186735	186.735	0.000186735	186.735	3.93129e-05	39.3129
ZAK_052	rfa1 t-33	ung-	A3G	A3G	2	51		117		0.000229412	229.412	0.000229412	229.412	5.23408e-05	52.3408
ZAK_052	rfa1 t-33	ung-	A3G	A3G	3	41		124		0.000302439	302.439	0.000302439	302.439	6.82644e-05	68.2644
ZAK_052	rfa1 t-33	ung-	A3G	A3G	4	31		146		0.000470968	470.968	0.000470968	470.968	0.000103192	103.192
ZAK_052	rfa1 t-33	ung-	A3G	A3G	5	44		120		0.000272727	272.727	0.000272727	272.727	6.19319e-05	61.9319
ZAK_052	rfa1 t-33	ung-	A3G	A3G	6	43		114		0.000265116	265.116	0.000265116	265.116	6.078e-05	60.78

### Sheet: source_S1 Fig
value_type	RFA1 EV	rfa1-t33 EV	RFA1 A3G	rfa1-t33 A3G	RFA1 ddA3G	rfa1-t33 ddA3G
culture_1	2.68034	5.50557	35	39.31	8.611	12.5638
culture_2	3.15851	0	33.88	52.34	3.42124	21.4104
culture_3	1.57401	14.6533	61.87	68.26	3.13228	9.50421
culture_4	1.87474	16.5475	15.99	103.19	6.82167	46.8014
culture_5	1.36319	2.07159	80.95	61.93	5.88917	36.9078
culture_6	2.51907	7.5074	77.63	60.78	7.965	11.6708
MEDIAN	2.19691	6.50648	48.435	61.355	6.35542	16.9871

### Sheet: Mann_Whitney
Table Analyzed	A3g_v_ddA3G_Rates Mann_reorder		Table Analyzed	A3g_v_ddA3G_Rates Mann_reorder		Table Analyzed	A3g_v_ddA3G_Rates Mann_reorder		Table Analyzed	A3g_v_ddA3G_Rates Mann_reorder		Table Analyzed	A3g_v_ddA3G_Rates Mann_reorder		Table Analyzed	A3g_v_ddA3G_Rates Mann_reorder		Table Analyzed	A3g_v_ddA3G_Rates Mann_reorder
Column C	RFA1 A3G		Column E	RFA1 ddA3G		Column D	t33 A3G		Column F	t33 ddA3G		Column B	t33 EV		Column D	t33 A3G		Column F	t33 ddA3G
vs.	vs.		vs.	vs.		vs.	vs.		vs.	vs.		vs.	vs.		vs.	vs.		vs.	vs.
Column A	RFA1 EV		Column A	RFA1 EV		Column B	t33 EV		Column B	t33 EV		Column A	RFA1 EV		Column C	RFA1 A3G		Column E	RFA1 ddA3G
Mann Whitney test			Mann Whitney test			Mann Whitney test			Mann Whitney test			Mann Whitney test			Mann Whitney test			Mann Whitney test
P value	0.0022		P value	0.0043		P value	0.0022		P value	0.0325		P value	0.1797		P value	0.4848		P value	0.0022
Exact or approximate P value?	Exact		Exact or approximate P value?	Exact		Exact or approximate P value?	Exact		Exact or approximate P value?	Exact		Exact or approximate P value?	Exact		Exact or approximate P value?	Exact		Exact or approximate P value?	Exact
P value summary	**		P value summary	**		P value summary	**		P value summary	*		P value summary	ns		P value summary	ns		P value summary	**
Significantly different (P < 0.05)?	Yes		Significantly different (P < 0.05)?	Yes		Significantly different (P < 0.05)?	Yes		Significantly different (P < 0.05)?	Yes		Significantly different (P < 0.05)?	No		Significantly different (P < 0.05)?	No		Significantly different (P < 0.05)?	Yes
One- or two-tailed P value?	Two-tailed		One- or two-tailed P value?	Two-tailed		One- or two-tailed P value?	Two-tailed		One- or two-tailed P value?	One-tailed		One- or two-tailed P value?	Two-tailed		One- or two-tailed P value?	Two-tailed		One- or two-tailed P value?	Two-tailed
Sum of ranks in column A,C	21 , 57		Sum of ranks in column A,E	22 , 56		Sum of ranks in column B,D	21 , 57		Sum of ranks in column B,F	27 , 51		Sum of ranks in column A,B	30 , 48		Sum of ranks in column C,D	34 , 44		Sum of ranks in column E,F	21 , 57
Mann-Whitney U	0		Mann-Whitney U	1		Mann-Whitney U	0		Mann-Whitney U	6		Mann-Whitney U	9		Mann-Whitney U	13		Mann-Whitney U	0
Difference between medians			Difference between medians			Difference between medians			Difference between medians			Difference between medians			Difference between medians			Difference between medians
Median of column A	2.197, n=6		Median of column A	2.197, n=6		Median of column B	6.506, n=6		Median of column B	6.506, n=6		Median of column A	2.197, n=6		Median of column C	48.44, n=6		Median of column E	6.355, n=6
Median of column C	48.44, n=6		Median of column E	6.355, n=6		Median of column D	61.36, n=6		Median of column F	16.99, n=6		Median of column B	6.506, n=6		Median of column D	61.36, n=6		Median of column F	16.99, n=6
Difference: Actual	46.24		Difference: Actual	4.159		Difference: Actual	54.85		Difference: Actual	10.48		Difference: Actual	4.31		Difference: Actual	12.92		Difference: Actual	10.63
Difference: Hodges-Lehmann	46.17		Difference: Hodges-Lehmann	4.222		Difference: Hodges-Lehmann	53.44		Difference: Hodges-Lehmann	11.08		Difference: Hodges-Lehmann	4.246		Difference: Hodges-Lehmann	17.9		Difference: Hodges-Lehmann	11.12
