## Supplemental Tables S1-S12 for "APOBEC3A is the predominant global editor of cytosines in human mRNAs and in single-strand RNA viruses": S2_Table.xlsx

### Sheet: Legend
S2 Table. Lists of files with DNA mutation and RNA editing calls analyzed in this study
Table contains only file lists. Files with DNA mutation and RNA editing lists can be found in
https://doi.org/10.5281/zenodo.18079216
Tab	Content
Readme_anz4	List of mutation and RNA editing calls with call-specific features organized as *anz4 output from P-MACD
Readme_MAFs	List of mutation and RNA editing calls listed in Mutation Annotation Format (MAF) and used as the input into P-MACD motif analysis pipeline

### Sheet: Readme_anz4
File	Content
SUPP_DNA_Cancer_Clusters_ANZ4_ZAK2_DAG1.xlsx	DNA ANZ4 files from human cancer clusters induced by APOBEC3A or APOBEC3B
SUPP_DNA_Chan_ANZ4_ZAK2_DAG1.xlsx	DNA ANZ4 files from clusters induced by APOBEC3A or APOBEC3B expressed in yeast (Chan et al. 2015; PMID 26258849)
SUPP_DNA_yeast_ANZ4_ZAK2_DAG1.xlsx	DNA ANZ4 files for mutations in yeast genomic DNAs
Supp_RNA_ANZ4_yeast_ZAK4_DAG2.xlsx	Yeast RNA editing calls _ANZ4_files
Supp_RNA_BiologicalDatasets_ANZ4_DAG2.xlsx	RNA edits in public data - cancers, normal blood cells, vacine derived, and pandemics (+)ssRNA viruses_ANZ4_files
Supp_RNA_Human_ANZ4_ZAK4_DAG1.xlsx	Human_cells_hyperexpressing_APOBEC3A or 3B_RNA edits_ANZ4_files

### Sheet: Readme_MAFs
File	Content
Supp_human_RNA_MAF_ZAK2_DAG1.xlsx	Complete list of RNA edit calls in BT-474 breast cancer cell line hyperexpressing_APOBEC3A or 3B - TCGA-compatible Mutation Annotation Format (MAF)
SUPP_RNA_BiologicalDatasets_MAF_ZAK2_DAG3.xlsx	Complete_list_of_RNA_edits_ in public data - cancers, normal blood cells, vacine derived, and pandemics (+)ssRNA viruses - TCGA-compatible_Mutation_Annotation_Format_(MAF)
Supp_yeast_DNA_MAF_ZAK2_DAG1.xlsx	Complete list of DNA mutation calls in yeast hyperexpressing human APOBECs - TCGA-compatible Mutation Annotation Format (MAF)
Supp_yeast_RNA_MAF_ZAK2_DAG2.xlsx	Complete list of unfiltered RNA edit calls in yeast strains hyperexpressing human APOBECs - TCGA-compatible Mutation Annotation Format (MAF)
