## Supplemental Tables S1-S12 for "APOBEC3A is the predominant global editor of cytosines in human mRNAs and in single-strand RNA viruses": S6_Table.xlsx

### Sheet: legend
S6 Table. DNA motif-centered statistical analyses using 192 trinucleotide-centered mutation motifs
Tab name	Content
Yeast_ssDNA_A3A_Chan	clusters induced by APOBEC3Aexpressed in yeast (Chan et al. 2015; PMID 26258849)
Yeast_ssDNA_A3B_Chan	clusters induced by APOBEC3B expressed in yeast (Chan et al. 2015; PMID 26258849)
PCAWG_Clusters_ALL_A3A	Analysis of mutation calls from C- or G-strand coordinated clusters found in WGS A3A-like tumors
PCAWG_Clusters_ALL_A3B	Analysis of mutation calls from from C- or G-strand coordinated clusters found in WGS A3B-like tumors
Column	Content
Row_ID	numbers assigned to specific trinucleotide or row
motif	Mutated trinucleotide (xYz),mutated nucleotide (capitalized) and adjacent 5' and 3' nucleotides
refBase	Mutated nucleotide (Y)
variant	Nucleotide resulting from mutation (M)
xYz:M_counts	Number of trinucleotide motif mutations xYz to xMz
Y:M_counts	Number of mutations Y to M
xyz_counts	Number of xyz trinucleotides in all 41 nt segments centered around mutated bases
y_counts	Number of y nucleotides in all 41 nt segments centered around mutated bases
xYz:M_counts/xyz_counts	Ratio of xYz to xMz mutations per umber of xyz trinucleotides in all 41 nt segments centered around mutated bases
xYz:M_enrich	Enrichment with xYz to xMz mutations over expected for random mutagenesis (xYz:M_counts/Y:M_counts)/(xyz_counts/y_counts)
Fisher_p-value_xYz:M	Two-tailed Fisher's exact test p-value comparing two ratios,(xYz:M_counts)/(Y:M_counts-xYz:M_counts) and (xyz_counts/y_counts-xyz_counts)
BH_Fisher_p-value_xYz:M	Fisher_p-value_xYz:M,corrected by Benjamini-Hochberg
xYz:M_MutLoad_MinEstimate	A minimum estimate of the number of mutations in a sample caused by xYz to xMz specific mutagenesis in excess of what would be expected by random mutagenesis. This estimate is calculated using the formula: [xYz:M_counts]*[( xYz:M_enrich - 1)/ xYz:M_enrich] Calculated values are rounded to the nearest whole number. xYz:M_MutLoad_MinEstimate is calculated only for samples with a BH_Fisher_p-value l…
BH_Fisher_p-value_xYz:M_16_CtoT	Fisher_p-value_xYz:M,corrected by Benjamini-Hochberg using only 16 C to T centered motifs as independent hypotheses

### Sheet: Yeast_ssDNA_A3A_Chan
rowID	motif	refBase	variant	xYz:M	xYz:M_counts	Y:M_counts	xyz_counts	y_counts	xYz:M_counts/xyz_counts	xYz:M_enrich	Fisher_p-value_xYz:M	BH_Fisher_p-value_xYz:M	xYz:M_MutLoad_MinEstimate	BH_Fisher_p-value_xYz:M_16_CtoT
1	aCa	C	A	aCa:A	0	1	904	11369	0	0	1	1	0
2	tGt	G	T	tGt:T	0	4	1120	10759	0	0	1	1	0
3	aCc	C	A	aCc:A	0	1	591	11369	0	0	1	1	0
4	gGt	G	T	gGt:T	0	4	747	10759	0	0	1	1	0
5	aCg	C	A	aCg:A	0	1	401	11369	0	0	1	1	0
6	cGt	G	T	cGt:T	0	4	526	10759	0	0	1	1	0
7	aCt	C	A	aCt:A	0	1	887	11369	0	0	1	1	0
8	aGt	G	T	aGt:T	0	4	828	10759	0	0	1	1	0
9	cCa	C	A	cCa:A	0	1	806	11369	0	0	1	1	0
10	tGg	G	T	tGg:T	0	4	862	10759	0	0	1	1	0
11	cCc	C	A	cCc:A	0	1	365	11369	0	0	1	1	0
12	gGg	G	T	gGg:T	3	4	419	10759	0.0071599	19.2584	0.000232462	0.0063761	3
13	cCg	C	A	cCg:A	0	1	283	11369	0	0	1	1	0
14	cGg	G	T	cGg:T	0	4	303	10759	0	0	1	1	0
15	cCt	C	A	cCt:A	0	1	626	11369	0	0	1	1	0
16	aGg	G	T	aGg:T	0	4	553	10759	0	0	1	1	0
17	gCa	C	A	gCa:A	0	1	630	11369	0	0	1	1	0
18	tGc	G	T	tGc:T	0	4	622	10759	0	0	1	1	0
19	gCc	C	A	gCc:A	0	1	403	11369	0	0	1	1	0
20	gGc	G	T	gGc:T	0	4	386	10759	0	0	1	1	0
21	gCg	C	A	gCg:A	0	1	288	11369	0	0	1	1	0
22	cGc	G	T	cGc:T	0	4	311	10759	0	0	1	1	0
23	gCt	C	A	gCt:A	0	1	623	11369	0	0	1	1	0
24	aGc	G	T	aGc:T	0	4	627	10759	0	0	1	1	0
25	tCa	C	A	tCa:A	0	1	1406	11369	0	0	1	1	0
26	tGa	G	T	tGa:T	0	4	952	10759	0	0	1	1	0
27	tCc	C	A	tCc:A	0	1	728	11369	0	0	1	1	0
28	gGa	G	T	gGa:T	1	4	583	10759	0.00171527	4.61364	0.200031	1	0
29	tCg	C	A	tCg:A	0	1	610	11369	0	0	1	1	0
30	cGa	G	T	cGa:T	0	4	431	10759	0	0	1	1	0
31	tCt	C	A	tCt:A	1	1	1322	11369	0.00075643	8.59985	0.116359	1	0
32	aGa	G	T	aGa:T	0	4	886	10759	0	0	1	1	0
33	aCa	C	G	aCa:G	0	0	904	11369	0	0	1	1	0
34	tGt	G	C	tGt:C	0	1	1120	10759	0	0	1	1	0
35	aCc	C	G	aCc:G	0	0	591	11369	0	0	1	1	0
36	gGt	G	C	gGt:C	0	1	747	10759	0	0	1	1	0
37	aCg	C	G	aCg:G	0	0	401	11369	0	0	1	1	0
38	cGt	G	C	cGt:C	0	1	526	10759	0	0	1	1	0
39	aCt	C	G	aCt:G	0	0	887	11369	0	0	1	1	0
40	aGt	G	C	aGt:C	1	1	828	10759	0.00120773	12.994	0.0770446	1	0
41	cCa	C	G	cCa:G	0	0	806	11369	0	0	1	1	0
42	tGg	G	C	tGg:C	0	1	862	10759	0	0	1	1	0
43	cCc	C	G	cCc:G	0	0	365	11369	0	0	1	1	0
44	gGg	G	C	gGg:C	0	1	419	10759	0	0	1	1	0
45	cCg	C	G	cCg:G	0	0	283	11369	0	0	1	1	0
46	cGg	G	C	cGg:C	0	1	303	10759	0	0	1	1	0
47	cCt	C	G	cCt:G	0	0	626	11369	0	0	1	1	0
48	aGg	G	C	aGg:C	0	1	553	10759	0	0	1	1	0
49	gCa	C	G	gCa:G	0	0	630	11369	0	0	1	1	0
50	tGc	G	C	tGc:C	0	1	622	10759	0	0	1	1	0
51	gCc	C	G	gCc:G	0	0	403	11369	0	0	1	1	0
52	gGc	G	C	gGc:C	0	1	386	10759	0	0	1	1	0
53	gCg	C	G	gCg:G	0	0	288	11369	0	0	1	1	0
54	cGc	G	C	cGc:C	0	1	311	10759	0	0	1	1	0
55	gCt	C	G	gCt:G	0	0	623	11369	0	0	1	1	0
56	aGc	G	C	aGc:C	0	1	627	10759	0	0	1	1	0
57	tCa	C	G	tCa:G	0	0	1406	11369	0	0	1	1	0
58	tGa	G	C	tGa:C	0	1	952	10759	0	0	1	1	0
59	tCc	C	G	tCc:G	0	0	728	11369	0	0	1	1	0
60	gGa	G	C	gGa:C	0	1	583	10759	0	0	1	1	0
61	tCg	C	G	tCg:G	0	0	610	11369	0	0	1	1	0
62	cGa	G	C	cGa:C	0	1	431	10759	0	0	1	1	0
63	tCt	C	G	tCt:G	0	0	1322	11369	0	0	1	1	0
64	aGa	G	C	aGa:C	0	1	886	10759	0	0	1	1	0
65	aCa	C	T	aCa:T	10	1292	904	11369	0.0110619	0.09734	1	1	0	1
66	tGt	G	A	tGt:A	0	38	1120	10759	0	0	1	1	0
67	aCc	C	T	aCc:T	2	1292	591	11369	0.00338409	0.0297785	1	1	0	1
68	gGt	G	A	gGt:A	0	38	747	10759	0	0	1	1	0
69	aCg	C	T	aCg:T	4	1292	401	11369	0.00997506	0.0877759	1	1	0	1
70	cGt	G	A	cGt:A	2	38	526	10759	0.00380228	1.07655	0.560945	1	0
71	aCt	C	T	aCt:T	8	1292	887	11369	0.00901917	0.0793645	1	1	0	1
72	aGt	G	A	aGt:A	0	38	828	10759	0	0	1	1	0
73	cCa	C	T	cCa:T	80	1292	806	11369	0.0992556	0.873403	0.896918	1	0	1
74	tGg	G	A	tGg:A	1	38	862	10759	0.00116009	0.328459	0.958049	1	0
75	cCc	C	T	cCc:T	7	1292	365	11369	0.0191781	0.168758	1	1	0	1
76	gGg	G	A	gGg:A	2	38	419	10759	0.00477327	1.35146	0.439522	1	0
77	cCg	C	T	cCg:T	26	1292	283	11369	0.0918728	0.808438	0.876373	1	0	1
78	cGg	G	A	cGg:A	0	38	303	10759	0	0	1	1	0
79	cCt	C	T	cCt:T	20	1292	626	11369	0.0319489	0.281135	1	1	0	1
80	aGg	G	A	aGg:A	0	38	553	10759	0	0	1	1	0
81	gCa	C	T	gCa:T	11	1292	630	11369	0.0174603	0.153643	1	1	0	1
82	tGc	G	A	tGc:A	0	38	622	10759	0	0	1	1	0
83	gCc	C	T	gCc:T	4	1292	403	11369	0.00992556	0.0873403	1	1	0	1
84	gGc	G	A	gGc:A	0	38	386	10759	0	0	1	1	0
85	gCg	C	T	gCg:T	8	1292	288	11369	0.0277778	0.244432	1	1	0	1
86	cGc	G	A	cGc:A	1	38	311	10759	0.00321543	0.910391	0.672479	1	0
87	gCt	C	T	gCt:T	4	1292	623	11369	0.00642055	0.0564978	1	1	0	1
88	aGc	G	A	aGc:A	0	38	627	10759	0	0	1	1	0
89	tCa	C	T	tCa:T	516	1292	1406	11369	0.366999	3.22942	1.08622e-118	2.08553e-116	356	1.744e-117
90	tGa	G	A	tGa:A	13	38	952	10759	0.0136555	3.86629	1.39178e-05	0.000534444	10
91	tCc	C	T	tCc:T	104	1292	728	11369	0.142857	1.25708	0.0155382	0.331482	0	0.0621529
92	gGa	G	A	gGa:A	2	38	583	10759	0.00343053	0.971292	0.617927	1	0
93	tCg	C	T	tCg:T	210	1292	610	11369	0.344262	3.02935	2.15122e-39	2.06517e-37	141	1.72e-38
94	cGa	G	A	cGa:A	6	38	431	10759	0.0139211	3.94151	0.00389978	0.0935948	0
95	tCt	C	T	tCt:T	278	1292	1322	11369	0.210287	1.85043	2.33404e-21	1.49378e-19	128	1.24267e-20
96	aGa	G	A	aGa:A	11	38	886	10759	0.0124153	3.51518	0.000181552	0.00580965	8
97	aTa	T	A	aTa:A	0	0	1179	17835	0	0	1	1	0
98	tAt	A	T	tAt:T	0	4	1254	16448	0	0	1	1	0
99	aTc	T	A	aTc:A	0	0	1037	17835	0	0	1	1	0
100	gAt	A	T	gAt:T	0	4	788	16448	0	0	1	1	0
101	aTg	T	A	aTg:A	0	0	899	17835	0	0	1	1	0
102	cAt	A	T	cAt:T	0	4	1097	16448	0	0	1	1	0
103	aTt	T	A	aTt:A	0	0	1468	17835	0	0	1	1	0
104	aAt	A	T	aAt:T	0	4	1464	16448	0	0	1	1	0
105	cTa	T	A	cTa:A	0	0	686	17835	0	0	1	1	0
106	tAg	A	T	tAg:T	1	4	586	16448	0.00170648	7.01706	0.135272	1	0
107	cTc	T	A	cTc:A	0	0	878	17835	0	0	1	1	0
108	gAg	A	T	gAg:T	1	4	553	16448	0.00180832	7.4358	0.128054	1	0
109	cTg	T	A	cTg:A	0	0	718	17835	0	0	1	1	0
110	cAg	A	T	cAg:T	0	4	708	16448	0	0	1	1	0
111	cTt	T	A	cTt:A	0	0	1214	17835	0	0	1	1	0
112	aAg	A	T	aAg:T	0	4	1055	16448	0	0	1	1	0
113	gTa	T	A	gTa:A	0	0	757	17835	0	0	1	1	0
114	tAc	A	T	tAc:T	0	4	754	16448	0	0	1	1	0
115	gTc	T	A	gTc:A	0	0	587	17835	0	0	1	1	0
116	gAc	A	T	gAc:T	0	4	444	16448	0	0	1	1	0
117	gTg	T	A	gTg:A	0	0	918	17835	0	0	1	1	0
118	cAc	A	T	cAc:T	1	4	623	16448	0.00160514	6.60032	0.143311	1	0
119	gTt	T	A	gTt:A	0	0	959	17835	0	0	1	1	0
120	aAc	A	T	aAc:T	0	4	972	16448	0	0	1	1	0
121	tTa	T	A	tTa:A	0	0	1047	17835	0	0	1	1	0
122	tAa	A	T	tAa:T	0	4	1077	16448	0	0	1	1	0
123	tTc	T	A	tTc:A	0	0	1537	17835	0	0	1	1	0
124	gAa	A	T	gAa:T	1	4	1078	16448	0.000927644	3.81447	0.23766	1	0
125	tTg	T	A	tTg:A	0	0	1033	17835	0	0	1	1	0
126	cAa	A	T	cAa:T	0	4	1292	16448	0	0	1	1	0
127	tTt	T	A	tTt:A	0	0	2082	17835	0	0	1	1	0
128	aAa	A	T	aAa:T	0	4	1886	16448	0	0	1	1	0
129	aTa	T	C	aTa:C	0	3	1179	17835	0	0	1	1	0
130	tAt	A	G	tAt:G	0	3	1254	16448	0	0	1	1	0
131	aTc	T	C	aTc:C	0	3	1037	17835	0	0	1	1	0
132	gAt	A	G	gAt:G	0	3	788	16448	0	0	1	1	0
133	aTg	T	C	aTg:C	0	3	899	17835	0	0	1	1	0
134	cAt	A	G	cAt:G	0	3	1097	16448	0	0	1	1	0
135	aTt	T	C	aTt:C	0	3	1468	17835	0	0	1	1	0
136	aAt	A	G	aAt:G	0	3	1464	16448	0	0	1	1	0
137	cTa	T	C	cTa:C	0	3	686	17835	0	0	1	1	0
138	tAg	A	G	tAg:G	1	3	586	16448	0.00170648	9.35609	0.103277	1	0
139	cTc	T	C	cTc:C	0	3	878	17835	0	0	1	1	0
140	gAg	A	G	gAg:G	0	3	553	16448	0	0	1	1	0
141	cTg	T	C	cTg:C	0	3	718	17835	0	0	1	1	0
142	cAg	A	G	cAg:G	1	3	708	16448	0.00141243	7.74388	0.123808	1	0
143	cTt	T	C	cTt:C	0	3	1214	17835	0	0	1	1	0
144	aAg	A	G	aAg:G	0	3	1055	16448	0	0	1	1	0
145	gTa	T	C	gTa:C	1	3	757	17835	0.001321	7.85337	0.122147	1	0
146	tAc	A	G	tAc:G	0	3	754	16448	0	0	1	1	0
147	gTc	T	C	gTc:C	0	3	587	17835	0	0	1	1	0
148	gAc	A	G	gAc:G	1	3	444	16448	0.00225225	12.3483	0.0789794	1	0
149	gTg	T	C	gTg:C	1	3	918	17835	0.00108932	6.47603	0.14674	1	0
150	cAc	A	G	cAc:G	0	3	623	16448	0	0	1	1	0
151	gTt	T	C	gTt:C	0	3	959	17835	0	0	1	1	0
152	aAc	A	G	aAc:G	0	3	972	16448	0	0	1	1	0
153	tTa	T	C	tTa:C	1	3	1047	17835	0.00095511	5.67813	0.166109	1	0
154	tAa	A	G	tAa:G	0	3	1077	16448	0	0	1	1	0
155	tTc	T	C	tTc:C	0	3	1537	17835	0	0	1	1	0
156	gAa	A	G	gAa:G	0	3	1078	16448	0	0	1	1	0
157	tTg	T	C	tTg:C	0	3	1033	17835	0	0	1	1	0
158	cAa	A	G	cAa:G	0	3	1292	16448	0	0	1	1	0
159	tTt	T	C	tTt:C	0	3	2082	17835	0	0	1	1	0
160	aAa	A	G	aAa:G	0	3	1886	16448	0	0	1	1	0
161	aTa	T	G	aTa:G	0	10	1179	17835	0	0	1	1	0
162	tAt	A	C	tAt:C	0	1	1254	16448	0	0	1	1	0
163	aTc	T	G	aTc:G	0	10	1037	17835	0	0	1	1	0
164	gAt	A	C	gAt:C	0	1	788	16448	0	0	1	1	0
165	aTg	T	G	aTg:G	0	10	899	17835	0	0	1	1	0
166	cAt	A	C	cAt:C	0	1	1097	16448	0	0	1	1	0
167	aTt	T	G	aTt:G	0	10	1468	17835	0	0	1	1	0
168	aAt	A	C	aAt:C	0	1	1464	16448	0	0	1	1	0
169	cTa	T	G	cTa:G	0	10	686	17835	0	0	1	1	0
170	tAg	A	C	tAg:C	0	1	586	16448	0	0	1	1	0
171	cTc	T	G	cTc:G	0	10	878	17835	0	0	1	1	0
172	gAg	A	C	gAg:C	0	1	553	16448	0	0	1	1	0
173	cTg	T	G	cTg:G	0	10	718	17835	0	0	1	1	0
174	cAg	A	C	cAg:C	0	1	708	16448	0	0	1	1	0
175	cTt	T	G	cTt:G	1	10	1214	17835	0.000823723	1.46911	0.506057	1	0
176	aAg	A	C	aAg:C	0	1	1055	16448	0	0	1	1	0
177	gTa	T	G	gTa:G	0	10	757	17835	0	0	1	1	0
178	tAc	A	C	tAc:C	0	1	754	16448	0	0	1	1	0
179	gTc	T	G	gTc:G	1	10	587	17835	0.00170358	3.03833	0.284763	1	0
180	gAc	A	C	gAc:C	0	1	444	16448	0	0	1	1	0
181	gTg	T	G	gTg:G	8	10	918	17835	0.0087146	15.5425	2.09324e-09	1.00476e-07	7
182	cAc	A	C	cAc:C	1	1	623	16448	0.00160514	26.4013	0.0379354	0.72836	0
183	gTt	T	G	gTt:G	0	10	959	17835	0	0	1	1	0
184	aAc	A	C	aAc:C	0	1	972	16448	0	0	1	1	0
185	tTa	T	G	tTa:G	0	10	1047	17835	0	0	1	1	0
186	tAa	A	C	tAa:C	0	1	1077	16448	0	0	1	1	0
187	tTc	T	G	tTc:G	0	10	1537	17835	0	0	1	1	0
188	gAa	A	C	gAa:C	0	1	1078	16448	0	0	1	1	0
189	tTg	T	G	tTg:G	0	10	1033	17835	0	0	1	1	0
190	cAa	A	C	cAa:C	0	1	1292	16448	0	0	1	1	0
191	tTt	T	G	tTt:G	0	10	2082	17835	0	0	1	1	0
192	aAa	A	C	aAa:C	0	1	1886	16448	0	0	1	1	0

### Sheet: Yeast_ssDNA_A3B_Chan
rowID	motif	refBase	variant	xYz:M	xYz:M_counts	Y:M_counts	xyz_counts	y_counts	xYz:M_counts/xyz_counts	xYz:M_enrich	Fisher_p-value_xYz:M	BH_Fisher_p-value_xYz:M	xYz:M_MutLoad_MinEstimate	BH_Fisher_p-value_xYz:M_16_CtoT
1	aCa	C	A	aCa:A	0	1	3005	38068	0	0	1	1	0
2	tGt	G	T	tGt:T	0	2	3032	34271	0	0	1	1	0
3	aCc	C	A	aCc:A	0	1	2002	38068	0	0	1	1	0
4	gGt	G	T	gGt:T	0	2	2027	34271	0	0	1	1	0
5	aCg	C	A	aCg:A	0	1	1360	38068	0	0	1	1	0
6	cGt	G	T	cGt:T	0	2	1721	34271	0	0	1	1	0
7	aCt	C	A	aCt:A	0	1	2794	38068	0	0	1	1	0
8	aGt	G	T	aGt:T	0	2	2800	34271	0	0	1	1	0
9	cCa	C	A	cCa:A	0	1	2830	38068	0	0	1	1	0
10	tGg	G	T	tGg:T	0	2	2346	34271	0	0	1	1	0
11	cCc	C	A	cCc:A	0	1	1163	38068	0	0	1	1	0
12	gGg	G	T	gGg:T	1	2	1149	34271	0.000870322	14.9134	0.0659833	1	0
13	cCg	C	A	cCg:A	0	1	1058	38068	0	0	1	1	0
14	cGg	G	T	cGg:T	0	2	990	34271	0	0	1	1	0
15	cCt	C	A	cCt:A	0	1	2161	38068	0	0	1	1	0
16	aGg	G	T	aGg:T	0	2	1898	34271	0	0	1	1	0
17	gCa	C	A	gCa:A	0	1	2035	38068	0	0	1	1	0
18	tGc	G	T	tGc:T	1	2	2074	34271	0.00048216	8.26205	0.117423	1	0
19	gCc	C	A	gCc:A	0	1	1291	38068	0	0	1	1	0
20	gGc	G	T	gGc:T	0	2	1213	34271	0	0	1	1	0
21	gCg	C	A	gCg:A	0	1	959	38068	0	0	1	1	0
22	cGc	G	T	cGc:T	0	2	986	34271	0	0	1	1	0
23	gCt	C	A	gCt:A	0	1	1969	38068	0	0	1	1	0
24	aGc	G	T	aGc:T	0	2	1962	34271	0	0	1	1	0
25	tCa	C	A	tCa:A	1	1	4580	38068	0.000218341	8.31179	0.120334	1	0
26	tGa	G	T	tGa:T	0	2	3395	34271	0	0	1	1	0
27	tCc	C	A	tCc:A	0	1	2737	38068	0	0	1	1	0
28	gGa	G	T	gGa:T	0	2	1979	34271	0	0	1	1	0
29	tCg	C	A	tCg:A	0	1	1962	38068	0	0	1	1	0
30	cGa	G	T	cGa:T	0	2	1628	34271	0	0	1	1	0
31	tCt	C	A	tCt:A	0	1	4441	38068	0	0	1	1	0
32	aGa	G	T	aGa:T	0	2	3292	34271	0	0	1	1	0
33	aCa	C	G	aCa:G	0	0	3005	38068	0	0	1	1	0
34	tGt	G	C	tGt:C	0	1	3032	34271	0	0	1	1	0
35	aCc	C	G	aCc:G	0	0	2002	38068	0	0	1	1	0
36	gGt	G	C	gGt:C	0	1	2027	34271	0	0	1	1	0
37	aCg	C	G	aCg:G	0	0	1360	38068	0	0	1	1	0
38	cGt	G	C	cGt:C	0	1	1721	34271	0	0	1	1	0
39	aCt	C	G	aCt:G	0	0	2794	38068	0	0	1	1	0
40	aGt	G	C	aGt:C	0	1	2800	34271	0	0	1	1	0
41	cCa	C	G	cCa:G	0	0	2830	38068	0	0	1	1	0
42	tGg	G	C	tGg:C	0	1	2346	34271	0	0	1	1	0
43	cCc	C	G	cCc:G	0	0	1163	38068	0	0	1	1	0
44	gGg	G	C	gGg:C	0	1	1149	34271	0	0	1	1	0
45	cCg	C	G	cCg:G	0	0	1058	38068	0	0	1	1	0
46	cGg	G	C	cGg:C	0	1	990	34271	0	0	1	1	0
47	cCt	C	G	cCt:G	0	0	2161	38068	0	0	1	1	0
48	aGg	G	C	aGg:C	0	1	1898	34271	0	0	1	1	0
49	gCa	C	G	gCa:G	0	0	2035	38068	0	0	1	1	0
50	tGc	G	C	tGc:C	0	1	2074	34271	0	0	1	1	0
51	gCc	C	G	gCc:G	0	0	1291	38068	0	0	1	1	0
52	gGc	G	C	gGc:C	0	1	1213	34271	0	0	1	1	0
53	gCg	C	G	gCg:G	0	0	959	38068	0	0	1	1	0
54	cGc	G	C	cGc:C	0	1	986	34271	0	0	1	1	0
55	gCt	C	G	gCt:G	0	0	1969	38068	0	0	1	1	0
56	aGc	G	C	aGc:C	0	1	1962	34271	0	0	1	1	0
57	tCa	C	G	tCa:G	0	0	4580	38068	0	0	1	1	0
58	tGa	G	C	tGa:C	0	1	3395	34271	0	0	1	1	0
59	tCc	C	G	tCc:G	0	0	2737	38068	0	0	1	1	0
60	gGa	G	C	gGa:C	0	1	1979	34271	0	0	1	1	0
61	tCg	C	G	tCg:G	0	0	1962	38068	0	0	1	1	0
62	cGa	G	C	cGa:C	1	1	1628	34271	0.000614251	21.051	0.0475315	0.829641	0
63	tCt	C	G	tCt:G	0	0	4441	38068	0	0	1	1	0
64	aGa	G	C	aGa:C	0	1	3292	34271	0	0	1	1	0
65	aCa	C	T	aCa:T	23	4167	3005	38068	0.00765391	0.069923	1	1	0	1
66	tGt	G	A	tGt:A	0	439	3032	34271	0	0	1	1	0
67	aCc	C	T	aCc:T	10	4167	2002	38068	0.004995	0.0456323	1	1	0	1
68	gGt	G	A	gGt:A	1	439	2027	34271	0.00049334	0.0385131	1	1	0
69	aCg	C	T	aCg:T	5	4167	1360	38068	0.00367647	0.0335867	1	1	0	1
70	cGt	G	A	cGt:A	0	439	1721	34271	0	0	1	1	0
71	aCt	C	T	aCt:T	11	4167	2794	38068	0.00393701	0.0359669	1	1	0	1
72	aGt	G	A	aGt:A	1	439	2800	34271	0.000357143	0.0278807	1	1	0
73	cCa	C	T	cCa:T	189	4167	2830	38068	0.0667845	0.610115	1	1	0	1
74	tGg	G	A	tGg:A	17	439	2346	34271	0.00724638	0.565696	0.996948	1	0
75	cCc	C	T	cCc:T	57	4167	1163	38068	0.0490112	0.447746	1	1	0	1
76	gGg	G	A	gGg:A	7	439	1149	34271	0.00609225	0.475598	0.991469	1	0
77	cCg	C	T	cCg:T	86	4167	1058	38068	0.0812854	0.74259	0.997784	1	0	1
78	cGg	G	A	cGg:A	4	439	990	34271	0.0040404	0.315418	0.998745	1	0
79	cCt	C	T	cCt:T	114	4167	2161	38068	0.0527534	0.481933	1	1	0	1
80	aGg	G	A	aGg:A	11	439	1898	34271	0.00579557	0.452438	0.999268	1	0
81	gCa	C	T	gCa:T	15	4167	2035	38068	0.00737101	0.0673385	1	1	0	1
82	tGc	G	A	tGc:A	0	439	2074	34271	0	0	1	1	0
83	gCc	C	T	gCc:T	8	4167	1291	38068	0.00619675	0.0566109	1	1	0	1
84	gGc	G	A	gGc:A	0	439	1213	34271	0	0	1	1	0
85	gCg	C	T	gCg:T	6	4167	959	38068	0.00625652	0.057157	1	1	0	1
86	cGc	G	A	cGc:A	1	439	986	34271	0.0010142	0.0791745	0.999997	1	0
87	gCt	C	T	gCt:T	8	4167	1969	38068	0.00406298	0.0371177	1	1	0	1
88	aGc	G	A	aGc:A	0	439	1962	34271	0	0	1	1	0
89	tCa	C	T	tCa:T	1384	4167	4580	38068	0.302183	2.76062	1.0477e-243	2.01158e-241	883	1.68e-242
90	tGa	G	A	tGa:A	167	439	3395	34271	0.04919	3.84007	2.43052e-54	9.33319e-53	124
91	tCc	C	T	tCc:T	656	4167	2737	38068	0.239678	2.1896	1.26223e-68	6.0587e-67	356	5.04e-68
92	gGa	G	A	gGa:A	47	439	1979	34271	0.0237494	1.85402	4.90063e-05	0.00104547	22
93	tCg	C	T	tCg:T	593	4167	1962	38068	0.302243	2.76116	2.17116e-93	1.38954e-91	378	1.15733e-92
94	cGa	G	A	cGa:A	64	439	1628	34271	0.039312	3.06894	5.12738e-15	1.40637e-13	43
95	tCt	C	T	tCt:T	1002	4167	4441	38068	0.225625	2.06122	1.35875e-96	1.3044e-94	516	1.088e-95
96	aGa	G	A	aGa:A	119	439	3292	34271	0.0361482	2.82195	3.12786e-25	1.00092e-23	77
97	aTa	T	A	aTa:A	0	3	4686	60572	0	0	1	1	0
98	tAt	A	T	tAt:T	0	4	4922	58179	0	0	1	1	0
99	aTc	T	A	aTc:A	0	3	3957	60572	0	0	1	1	0
100	gAt	A	T	gAt:T	0	4	3053	58179	0	0	1	1	0
101	aTg	T	A	aTg:A	0	3	3150	60572	0	0	1	1	0
102	cAt	A	T	cAt:T	0	4	3811	58179	0	0	1	1	0
103	aTt	T	A	aTt:A	0	3	5432	60572	0	0	1	1	0
104	aAt	A	T	aAt:T	1	4	5430	58179	0.000184162	2.67859	0.32428	1	0
105	cTa	T	A	cTa:A	0	3	2535	60572	0	0	1	1	0
106	tAg	A	T	tAg:T	0	4	2219	58179	0	0	1	1	0
107	cTc	T	A	cTc:A	0	3	2547	60572	0	0	1	1	0
108	gAg	A	T	gAg:T	0	4	1874	58179	0	0	1	1	0
109	cTg	T	A	cTg:A	0	3	2194	60572	0	0	1	1	0
110	cAg	A	T	cAg:T	1	4	2234	58179	0.000447628	6.51063	0.145028	1	0
111	cTt	T	A	cTt:A	1	3	4106	60572	0.000243546	4.91736	0.189925	1	0
112	aAg	A	T	aAg:T	1	4	3597	58179	0.000278009	4.04358	0.225349	1	0
113	gTa	T	A	gTa:A	0	3	2577	60572	0	0	1	1	0
114	tAc	A	T	tAc:T	0	4	2561	58179	0	0	1	1	0
115	gTc	T	A	gTc:A	0	3	2132	60572	0	0	1	1	0
116	gAc	A	T	gAc:T	0	4	1628	58179	0	0	1	1	0
117	gTg	T	A	gTg:A	0	3	1980	60572	0	0	1	1	0
118	cAc	A	T	cAc:T	0	4	1982	58179	0	0	1	1	0
119	gTt	T	A	gTt:A	0	3	2885	60572	0	0	1	1	0
120	aAc	A	T	aAc:T	0	4	3008	58179	0	0	1	1	0
121	tTa	T	A	tTa:A	1	3	3732	60572	0.000267953	5.41015	0.173722	1	0
122	tAa	A	T	tAa:T	0	4	3786	58179	0	0	1	1	0
123	tTc	T	A	tTc:A	0	3	5112	60572	0	0	1	1	0
124	gAa	A	T	gAa:T	1	4	3737	58179	0.000267594	3.89209	0.233266	1	0
125	tTg	T	A	tTg:A	1	3	3536	60572	0.000282805	5.71003	0.165145	1	0
126	cAa	A	T	cAa:T	0	4	4461	58179	0	0	1	1	0
127	tTt	T	A	tTt:A	0	3	7114	60572	0	0	1	1	0
128	aAa	A	T	aAa:T	0	4	6945	58179	0	0	1	1	0
129	aTa	T	C	aTa:C	0	5	4686	60572	0	0	1	1	0
130	tAt	A	G	tAt:G	0	7	4922	58179	0	0	1	1	0
131	aTc	T	C	aTc:C	1	5	3957	60572	0.000252717	3.06151	0.286708	1	0
132	gAt	A	G	gAt:G	1	7	3053	58179	0.000327547	2.72233	0.314373	1	0
133	aTg	T	C	aTg:C	0	5	3150	60572	0	0	1	1	0
134	cAt	A	G	cAt:G	0	7	3811	58179	0	0	1	1	0
135	aTt	T	C	aTt:C	1	5	5432	60572	0.000184094	2.23019	0.374906	1	0
136	aAt	A	G	aAt:G	0	7	5430	58179	0	0	1	1	0
137	cTa	T	C	cTa:C	0	5	2535	60572	0	0	1	1	0
138	tAg	A	G	tAg:G	0	7	2219	58179	0	0	1	1	0
139	cTc	T	C	cTc:C	0	5	2547	60572	0	0	1	1	0
140	gAg	A	G	gAg:G	0	7	1874	58179	0	0	1	1	0
141	cTg	T	C	cTg:C	1	5	2194	60572	0.000455789	5.5216	0.168517	1	0
142	cAg	A	G	cAg:G	0	7	2234	58179	0	0	1	1	0
143	cTt	T	C	cTt:C	0	5	4106	60572	0	0	1	1	0
144	aAg	A	G	aAg:G	0	7	3597	58179	0	0	1	1	0
145	gTa	T	C	gTa:C	0	5	2577	60572	0	0	1	1	0
146	tAc	A	G	tAc:G	1	7	2561	58179	0.000390472	3.24533	0.270377	1	0
147	gTc	T	C	gTc:C	1	5	2132	60572	0.000469043	5.68218	0.164092	1	0
148	gAc	A	G	gAc:G	2	7	1628	58179	0.0012285	10.2104	0.0149971	0.287944	0
149	gTg	T	C	gTg:C	0	5	1980	60572	0	0	1	1	0
150	cAc	A	G	cAc:G	0	7	1982	58179	0	0	1	1	0
151	gTt	T	C	gTt:C	0	5	2885	60572	0	0	1	1	0
152	aAc	A	G	aAc:G	0	7	3008	58179	0	0	1	1	0
153	tTa	T	C	tTa:C	1	5	3732	60572	0.000267953	3.24609	0.272422	1	0
154	tAa	A	G	tAa:G	0	7	3786	58179	0	0	1	1	0
155	tTc	T	C	tTc:C	0	5	5112	60572	0	0	1	1	0
156	gAa	A	G	gAa:G	0	7	3737	58179	0	0	1	1	0
157	tTg	T	C	tTg:C	0	5	3536	60572	0	0	1	1	0
158	cAa	A	G	cAa:G	2	7	4461	58179	0.00044833	3.7262	0.0953683	1	0
159	tTt	T	C	tTt:C	0	5	7114	60572	0	0	1	1	0
160	aAa	A	G	aAa:G	1	7	6945	58179	0.000143988	1.19673	0.589311	1	0
161	aTa	T	G	aTa:G	0	9	4686	60572	0	0	1	1	0
162	tAt	A	C	tAt:C	0	0	4922	58179	0	0	1	1	0
163	aTc	T	G	aTc:G	0	9	3957	60572	0	0	1	1	0
164	gAt	A	C	gAt:C	0	0	3053	58179	0	0	1	1	0
165	aTg	T	G	aTg:G	1	9	3150	60572	0.00031746	2.13658	0.381689	1	0
166	cAt	A	C	cAt:C	0	0	3811	58179	0	0	1	1	0
167	aTt	T	G	aTt:G	0	9	5432	60572	0	0	1	1	0
168	aAt	A	C	aAt:C	0	0	5430	58179	0	0	1	1	0
169	cTa	T	G	cTa:G	0	9	2535	60572	0	0	1	1	0
170	tAg	A	C	tAg:C	0	0	2219	58179	0	0	1	1	0
171	cTc	T	G	cTc:G	0	9	2547	60572	0	0	1	1	0
172	gAg	A	C	gAg:C	0	0	1874	58179	0	0	1	1	0
173	cTg	T	G	cTg:G	0	9	2194	60572	0	0	1	1	0
174	cAg	A	C	cAg:C	0	0	2234	58179	0	0	1	1	0
175	cTt	T	G	cTt:G	0	9	4106	60572	0	0	1	1	0
176	aAg	A	C	aAg:C	0	0	3597	58179	0	0	1	1	0
177	gTa	T	G	gTa:G	0	9	2577	60572	0	0	1	1	0
178	tAc	A	C	tAc:C	0	0	2561	58179	0	0	1	1	0
179	gTc	T	G	gTc:G	0	9	2132	60572	0	0	1	1	0
180	gAc	A	C	gAc:C	0	0	1628	58179	0	0	1	1	0
181	gTg	T	G	gTg:G	7	9	1980	60572	0.00353535	23.7937	1.37306e-09	3.29534e-08	7
182	cAc	A	C	cAc:C	0	0	1982	58179	0	0	1	1	0
183	gTt	T	G	gTt:G	0	9	2885	60572	0	0	1	1	0
184	aAc	A	C	aAc:C	0	0	3008	58179	0	0	1	1	0
185	tTa	T	G	tTa:G	0	9	3732	60572	0	0	1	1	0
186	tAa	A	C	tAa:C	0	0	3786	58179	0	0	1	1	0
187	tTc	T	G	tTc:G	1	9	5112	60572	0.000195618	1.31655	0.5478	1	0
188	gAa	A	C	gAa:C	0	0	3737	58179	0	0	1	1	0
189	tTg	T	G	tTg:G	0	9	3536	60572	0	0	1	1	0
190	cAa	A	C	cAa:C	0	0	4461	58179	0	0	1	1	0
191	tTt	T	G	tTt:G	0	9	7114	60572	0	0	1	1	0
192	aAa	A	C	aAa:C	0	0	6945	58179	0	0	1	1	0

### Sheet: PCAWG_Clusters_ALL_A3A
rowID	motif	refBase	variant	xYz:M	xYz:M_counts	Y:M_counts	xyz_counts	y_counts	xYz:M_counts/xyz_counts	xYz:M_enrich	Fisher_p-value_xYz:M	BH_Fisher_p-value_xYz:M	xYz:M_MutLoad_MinEstimate	BH_Fisher_p-value_xYz:M_16_CtoT
1	aCa	C	A	aCa:A	28	2317	14960	248517	0.00187166	0.20075	1	1	0
2	tGt	G	T	tGt:T	0	0	17668	187795	0	0	1	1	0
3	aCc	C	A	aCc:A	12	2317	11960	248517	0.00100334	0.107617	1	1	0
4	gGt	G	T	gGt:T	0	0	10514	187795	0	0	1	1	0
5	aCg	C	A	aCg:A	1	2317	2304	248517	0.000434028	0.046553	1	1	0
6	cGt	G	T	cGt:T	0	0	2651	187795	0	0	1	1	0
7	aCt	C	A	aCt:A	25	2317	15626	248517	0.0015999	0.171602	1	1	0
8	aGt	G	T	aGt:T	0	0	14578	187795	0	0	1	1	0
9	cCa	C	A	cCa:A	55	2317	18989	248517	0.00289641	0.310664	1	1	0
10	tGg	G	T	tGg:T	0	0	16206	187795	0	0	1	1	0
11	cCc	C	A	cCc:A	40	2317	16715	248517	0.00239306	0.256675	1	1	0
12	gGg	G	T	gGg:T	0	0	10694	187795	0	0	1	1	0
13	cCg	C	A	cCg:A	14	2317	3601	248517	0.00388781	0.416999	0.999956	1	0
14	cGg	G	T	cGg:T	0	0	3117	187795	0	0	1	1	0
15	cCt	C	A	cCt:A	42	2317	24885	248517	0.00168776	0.181026	1	1	0
16	aGg	G	T	aGg:T	0	0	14098	187795	0	0	1	1	0
17	gCa	C	A	gCa:A	24	2317	11902	248517	0.00201647	0.216282	1	1	0
18	tGc	G	T	tGc:T	0	0	14544	187795	0	0	1	1	0
19	gCc	C	A	gCc:A	17	2317	13649	248517	0.00124551	0.133591	1	1	0
20	gGc	G	T	gGc:T	0	0	11473	187795	0	0	1	1	0
21	gCg	C	A	gCg:A	5	2317	2332	248517	0.00214408	0.22997	0.999996	1	0
22	cGc	G	T	cGc:T	0	0	3035	187795	0	0	1	1	0
23	gCt	C	A	gCt:A	11	2317	14768	248517	0.000744854	0.0798916	1	1	0
24	aGc	G	T	aGc:T	0	0	13459	187795	0	0	1	1	0
25	tCa	C	A	tCa:A	895	2317	27630	248517	0.0323923	3.47434	3.18848e-254	1.53047e-252	637
26	tGa	G	T	tGa:T	0	0	15954	187795	0	0	1	1	0
27	tCc	C	A	tCc:A	487	2317	21717	248517	0.0224248	2.40524	4.08116e-72	1.1194e-70	285
28	gGa	G	T	gGa:T	0	0	11362	187795	0	0	1	1	0
29	tCg	C	A	tCg:A	60	2317	2997	248517	0.02002	2.14731	9.18228e-08	1.763e-06	32
30	cGa	G	T	cGa:T	0	0	2471	187795	0	0	1	1	0
31	tCt	C	A	tCt:A	601	2317	34094	248517	0.0176277	1.89072	4.85311e-54	1.16475e-52	283
32	aGa	G	T	aGa:T	0	0	15994	187795	0	0	1	1	0
33	aCa	C	G	aCa:G	55	10868	14960	248517	0.00367647	0.0840693	1	1	0
34	tGt	G	C	tGt:C	0	0	17668	187795	0	0	1	1	0
35	aCc	C	G	aCc:G	28	10868	11960	248517	0.00234114	0.0535344	1	1	0
36	gGt	G	C	gGt:C	0	0	10514	187795	0	0	1	1	0
37	aCg	C	G	aCg:G	4	10868	2304	248517	0.00173611	0.0396994	1	1	0
38	cGt	G	C	cGt:C	0	0	2651	187795	0	0	1	1	0
39	aCt	C	G	aCt:G	92	10868	15626	248517	0.00588762	0.134631	1	1	0
40	aGt	G	C	aGt:C	0	0	14578	187795	0	0	1	1	0
41	cCa	C	G	cCa:G	95	10868	18989	248517	0.0050029	0.114401	1	1	0
42	tGg	G	C	tGg:C	0	0	16206	187795	0	0	1	1	0
43	cCc	C	G	cCc:G	18	10868	16715	248517	0.00107688	0.0246248	1	1	0
44	gGg	G	C	gGg:C	0	0	10694	187795	0	0	1	1	0
45	cCg	C	G	cCg:G	7	10868	3601	248517	0.0019439	0.044451	1	1	0
46	cGg	G	C	cGg:C	0	0	3117	187795	0	0	1	1	0
47	cCt	C	G	cCt:G	138	10868	24885	248517	0.00554551	0.126808	1	1	0
48	aGg	G	C	aGg:C	0	0	14098	187795	0	0	1	1	0
49	gCa	C	G	gCa:G	40	10868	11902	248517	0.00336078	0.0768505	1	1	0
50	tGc	G	C	tGc:C	0	0	14544	187795	0	0	1	1	0
51	gCc	C	G	gCc:G	16	10868	13649	248517	0.00117225	0.0268056	1	1	0
52	gGc	G	C	gGc:C	0	0	11473	187795	0	0	1	1	0
53	gCg	C	G	gCg:G	1	10868	2332	248517	0.000428816	0.00980568	1	1	0
54	cGc	G	C	cGc:C	0	0	3035	187795	0	0	1	1	0
55	gCt	C	G	gCt:G	83	10868	14768	248517	0.00562026	0.128518	1	1	0
56	aGc	G	C	aGc:C	0	0	13459	187795	0	0	1	1	0
57	tCa	C	G	tCa:G	3819	10868	27630	248517	0.138219	3.16064	0	0	2611
58	tGa	G	C	tGa:C	0	0	15954	187795	0	0	1	1	0
59	tCc	C	G	tCc:G	1105	10868	21717	248517	0.0508818	1.16351	2.49778e-07	4.35977e-06	155
60	gGa	G	C	gGa:C	0	0	11362	187795	0	0	1	1	0
61	tCg	C	G	tCg:G	148	10868	2997	248517	0.0493827	1.12923	0.0813377	1	0
62	cGa	G	C	cGa:C	0	0	2471	187795	0	0	1	1	0
63	tCt	C	G	tCt:G	5219	10868	34094	248517	0.153077	3.50038	0	0	3728
64	aGa	G	C	aGa:C	0	0	15994	187795	0	0	1	1	0
65	aCa	C	T	aCa:T	90	11220	14960	248517	0.00601604	0.133252	1	1	0	1
66	tGt	G	A	tGt:A	0	0	17668	187795	0	0	1	1	0
67	aCc	C	T	aCc:T	24	11220	11960	248517	0.00200669	0.0444471	1	1	0	1
68	gGt	G	A	gGt:A	0	0	10514	187795	0	0	1	1	0
69	aCg	C	T	aCg:T	28	11220	2304	248517	0.0121528	0.269178	1	1	0	1
70	cGt	G	A	cGt:A	0	0	2651	187795	0	0	1	1	0
71	aCt	C	T	aCt:T	36	11220	15626	248517	0.00230385	0.0510291	1	1	0	1
72	aGt	G	A	aGt:A	0	0	14578	187795	0	0	1	1	0
73	cCa	C	T	cCa:T	263	11220	18989	248517	0.0138501	0.306773	1	1	0	1
74	tGg	G	A	tGg:A	0	0	16206	187795	0	0	1	1	0
75	cCc	C	T	cCc:T	71	11220	16715	248517	0.00424768	0.0940839	1	1	0	1
76	gGg	G	A	gGg:A	0	0	10694	187795	0	0	1	1	0
77	cCg	C	T	cCg:T	54	11220	3601	248517	0.0149958	0.33215	1	1	0	1
78	cGg	G	A	cGg:A	0	0	3117	187795	0	0	1	1	0
79	cCt	C	T	cCt:T	125	11220	24885	248517	0.00502311	0.111259	1	1	0	1
80	aGg	G	A	aGg:A	0	0	14098	187795	0	0	1	1	0
81	gCa	C	T	gCa:T	141	11220	11902	248517	0.0118467	0.262399	1	1	0	1
82	tGc	G	A	tGc:A	0	0	14544	187795	0	0	1	1	0
83	gCc	C	T	gCc:T	66	11220	13649	248517	0.00483552	0.107104	1	1	0	1
84	gGc	G	A	gGc:A	0	0	11473	187795	0	0	1	1	0
85	gCg	C	T	gCg:T	28	11220	2332	248517	0.0120069	0.265946	1	1	0	1
86	cGc	G	A	cGc:A	0	0	3035	187795	0	0	1	1	0
87	gCt	C	T	gCt:T	47	11220	14768	248517	0.00318256	0.0704919	1	1	0	1
88	aGc	G	A	aGc:A	0	0	13459	187795	0	0	1	1	0
89	tCa	C	T	tCa:T	5570	11220	27630	248517	0.201592	4.46517	0	0	4323	0
90	tGa	G	A	tGa:A	0	0	15954	187795	0	0	1	1	0
91	tCc	C	T	tCc:T	1422	11220	21717	248517	0.0654787	1.45032	3.32496e-42	7.09324e-41	442	1.328e-41
92	gGa	G	A	gGa:A	0	0	11362	187795	0	0	1	1	0
93	tCg	C	T	tCg:T	461	11220	2997	248517	0.15382	3.40704	3.7724e-101	1.20717e-99	326	2.01067e-100
94	cGa	G	A	cGa:A	0	0	2471	187795	0	0	1	1	0
95	tCt	C	T	tCt:T	2794	11220	34094	248517	0.0819499	1.81515	6.71384e-207	2.57811e-205	1255	5.368e-206
96	aGa	G	A	aGa:A	0	0	15994	187795	0	0	1	1	0
97	aTa	T	A	aTa:A	0	0	13484	311269	0	0	1	1	0
98	tAt	A	T	tAt:T	0	0	16072	253024	0	0	1	1	0
99	aTc	T	A	aTc:A	0	0	16491	311269	0	0	1	1	0
100	gAt	A	T	gAt:T	0	0	11353	253024	0	0	1	1	0
101	aTg	T	A	aTg:A	0	0	13354	311269	0	0	1	1	0
102	cAt	A	T	cAt:T	0	0	18930	253024	0	0	1	1	0
103	aTt	T	A	aTt:A	0	0	21569	311269	0	0	1	1	0
104	aAt	A	T	aAt:T	0	0	18491	253024	0	0	1	1	0
105	cTa	T	A	cTa:A	0	0	11881	311269	0	0	1	1	0
106	tAg	A	T	tAg:T	0	0	9904	253024	0	0	1	1	0
107	cTc	T	A	cTc:A	0	0	30671	311269	0	0	1	1	0
108	gAg	A	T	gAg:T	0	0	12706	253024	0	0	1	1	0
109	cTg	T	A	cTg:A	0	0	22936	311269	0	0	1	1	0
110	cAg	A	T	cAg:T	0	0	20972	253024	0	0	1	1	0
111	cTt	T	A	cTt:A	0	0	24062	311269	0	0	1	1	0
112	aAg	A	T	aAg:T	0	0	14827	253024	0	0	1	1	0
113	gTa	T	A	gTa:A	0	0	8433	311269	0	0	1	1	0
114	tAc	A	T	tAc:T	0	0	9114	253024	0	0	1	1	0
115	gTc	T	A	gTc:A	0	0	11503	311269	0	0	1	1	0
116	gAc	A	T	gAc:T	0	0	8150	253024	0	0	1	1	0
117	gTg	T	A	gTg:A	0	0	11880	311269	0	0	1	1	0
118	cAc	A	T	cAc:T	0	0	15529	253024	0	0	1	1	0
119	gTt	T	A	gTt:A	0	0	13396	311269	0	0	1	1	0
120	aAc	A	T	aAc:T	0	0	11956	253024	0	0	1	1	0
121	tTa	T	A	tTa:A	0	0	15741	311269	0	0	1	1	0
122	tAa	A	T	tAa:T	0	0	14294	253024	0	0	1	1	0
123	tTc	T	A	tTc:A	0	0	27744	311269	0	0	1	1	0
124	gAa	A	T	gAa:T	0	0	12871	253024	0	0	1	1	0
125	tTg	T	A	tTg:A	0	0	16087	311269	0	0	1	1	0
126	cAa	A	T	cAa:T	0	0	18166	253024	0	0	1	1	0
127	tTt	T	A	tTt:A	0	0	37324	311269	0	0	1	1	0
128	aAa	A	T	aAa:T	0	0	25957	253024	0	0	1	1	0
129	aTa	T	C	aTa:C	0	0	13484	311269	0	0	1	1	0
130	tAt	A	G	tAt:G	0	0	16072	253024	0	0	1	1	0
131	aTc	T	C	aTc:C	0	0	16491	311269	0	0	1	1	0
132	gAt	A	G	gAt:G	0	0	11353	253024	0	0	1	1	0
133	aTg	T	C	aTg:C	0	0	13354	311269	0	0	1	1	0
134	cAt	A	G	cAt:G	0	0	18930	253024	0	0	1	1	0
135	aTt	T	C	aTt:C	0	0	21569	311269	0	0	1	1	0
136	aAt	A	G	aAt:G	0	0	18491	253024	0	0	1	1	0
137	cTa	T	C	cTa:C	0	0	11881	311269	0	0	1	1	0
138	tAg	A	G	tAg:G	0	0	9904	253024	0	0	1	1	0
139	cTc	T	C	cTc:C	0	0	30671	311269	0	0	1	1	0
140	gAg	A	G	gAg:G	0	0	12706	253024	0	0	1	1	0
141	cTg	T	C	cTg:C	0	0	22936	311269	0	0	1	1	0
142	cAg	A	G	cAg:G	0	0	20972	253024	0	0	1	1	0
143	cTt	T	C	cTt:C	0	0	24062	311269	0	0	1	1	0
144	aAg	A	G	aAg:G	0	0	14827	253024	0	0	1	1	0
145	gTa	T	C	gTa:C	0	0	8433	311269	0	0	1	1	0
146	tAc	A	G	tAc:G	0	0	9114	253024	0	0	1	1	0
147	gTc	T	C	gTc:C	0	0	11503	311269	0	0	1	1	0
148	gAc	A	G	gAc:G	0	0	8150	253024	0	0	1	1	0
149	gTg	T	C	gTg:C	0	0	11880	311269	0	0	1	1	0
150	cAc	A	G	cAc:G	0	0	15529	253024	0	0	1	1	0
151	gTt	T	C	gTt:C	0	0	13396	311269	0	0	1	1	0
152	aAc	A	G	aAc:G	0	0	11956	253024	0	0	1	1	0
153	tTa	T	C	tTa:C	0	0	15741	311269	0	0	1	1	0
154	tAa	A	G	tAa:G	0	0	14294	253024	0	0	1	1	0
155	tTc	T	C	tTc:C	0	0	27744	311269	0	0	1	1	0
156	gAa	A	G	gAa:G	0	0	12871	253024	0	0	1	1	0
157	tTg	T	C	tTg:C	0	0	16087	311269	0	0	1	1	0
158	cAa	A	G	cAa:G	0	0	18166	253024	0	0	1	1	0
159	tTt	T	C	tTt:C	0	0	37324	311269	0	0	1	1	0
160	aAa	A	G	aAa:G	0	0	25957	253024	0	0	1	1	0
161	aTa	T	G	aTa:G	0	0	13484	311269	0	0	1	1	0
162	tAt	A	C	tAt:C	0	0	16072	253024	0	0	1	1	0
163	aTc	T	G	aTc:G	0	0	16491	311269	0	0	1	1	0
164	gAt	A	C	gAt:C	0	0	11353	253024	0	0	1	1	0
165	aTg	T	G	aTg:G	0	0	13354	311269	0	0	1	1	0
166	cAt	A	C	cAt:C	0	0	18930	253024	0	0	1	1	0
167	aTt	T	G	aTt:G	0	0	21569	311269	0	0	1	1	0
168	aAt	A	C	aAt:C	0	0	18491	253024	0	0	1	1	0
169	cTa	T	G	cTa:G	0	0	11881	311269	0	0	1	1	0
170	tAg	A	C	tAg:C	0	0	9904	253024	0	0	1	1	0
171	cTc	T	G	cTc:G	0	0	30671	311269	0	0	1	1	0
172	gAg	A	C	gAg:C	0	0	12706	253024	0	0	1	1	0
173	cTg	T	G	cTg:G	0	0	22936	311269	0	0	1	1	0
174	cAg	A	C	cAg:C	0	0	20972	253024	0	0	1	1	0
175	cTt	T	G	cTt:G	0	0	24062	311269	0	0	1	1	0
176	aAg	A	C	aAg:C	0	0	14827	253024	0	0	1	1	0
177	gTa	T	G	gTa:G	0	0	8433	311269	0	0	1	1	0
178	tAc	A	C	tAc:C	0	0	9114	253024	0	0	1	1	0
179	gTc	T	G	gTc:G	0	0	11503	311269	0	0	1	1	0
180	gAc	A	C	gAc:C	0	0	8150	253024	0	0	1	1	0
181	gTg	T	G	gTg:G	0	0	11880	311269	0	0	1	1	0
182	cAc	A	C	cAc:C	0	0	15529	253024	0	0	1	1	0
183	gTt	T	G	gTt:G	0	0	13396	311269	0	0	1	1	0
184	aAc	A	C	aAc:C	0	0	11956	253024	0	0	1	1	0
185	tTa	T	G	tTa:G	0	0	15741	311269	0	0	1	1	0
186	tAa	A	C	tAa:C	0	0	14294	253024	0	0	1	1	0
187	tTc	T	G	tTc:G	0	0	27744	311269	0	0	1	1	0
188	gAa	A	C	gAa:C	0	0	12871	253024	0	0	1	1	0
189	tTg	T	G	tTg:G	0	0	16087	311269	0	0	1	1	0
190	cAa	A	C	cAa:C	0	0	18166	253024	0	0	1	1	0
191	tTt	T	G	tTt:G	0	0	37324	311269	0	0	1	1	0
192	aAa	A	C	aAa:C	0	0	25957	253024	0	0	1	1	0

### Sheet: PCAWG_Clusters_ALL_A3B
rowID	motif	refBase	variant	xYz:M	xYz:M_counts	Y:M_counts	xyz_counts	y_counts	xYz:M_counts/xyz_counts	xYz:M_enrich	Fisher_p-value_xYz:M	BH_Fisher_p-value_xYz:M	xYz:M_MutLoad_MinEstimate	BH_Fisher_p-value_xYz:M_16_CtoT
1	aCa	C	A	aCa:A	3	240	1329	16634	0.00225734	0.156452	0.999999	1	0
2	tGt	G	T	tGt:T	0	0	1480	13218	0	0	1	1	0
3	aCc	C	A	aCc:A	3	240	777	16634	0.003861	0.2676	0.999118	1	0
4	gGt	G	T	gGt:T	0	0	782	13218	0	0	1	1	0
5	aCg	C	A	aCg:A	2	240	156	16634	0.0128205	0.888568	0.660305	1	0
6	cGt	G	T	cGt:T	0	0	166	13218	0	0	1	1	0
7	aCt	C	A	aCt:A	5	240	1243	16634	0.00402253	0.278795	0.999938	1	0
8	aGt	G	T	aGt:T	0	0	1150	13218	0	0	1	1	0
9	cCa	C	A	cCa:A	12	240	1398	16634	0.00858369	0.594921	0.983554	1	0
10	tGg	G	T	tGg:T	0	0	1106	13218	0	0	1	1	0
11	cCc	C	A	cCc:A	8	240	973	16634	0.00822199	0.569853	0.97193	1	0
12	gGg	G	T	gGg:T	0	0	609	13218	0	0	1	1	0
13	cCg	C	A	cCg:A	2	240	176	16634	0.0113636	0.787595	0.72298	1	0
14	cGg	G	T	cGg:T	0	0	141	13218	0	0	1	1	0
15	cCt	C	A	cCt:A	11	240	1428	16634	0.00770308	0.533888	0.993824	1	0
16	aGg	G	T	aGg:T	0	0	1005	13218	0	0	1	1	0
17	gCa	C	A	gCa:A	4	240	857	16634	0.00466744	0.323493	0.998516	1	0
18	tGc	G	T	tGc:T	0	0	950	13218	0	0	1	1	0
19	gCc	C	A	gCc:A	4	240	760	16634	0.00526316	0.364781	0.995471	1	0
20	gGc	G	T	gGc:T	0	0	678	13218	0	0	1	1	0
21	gCg	C	A	gCg:A	2	240	116	16634	0.0172414	1.19497	0.50225	1	0
22	cGc	G	T	cGc:T	0	0	132	13218	0	0	1	1	0
23	gCt	C	A	gCt:A	3	240	900	16634	0.00333333	0.231028	0.999817	1	0
24	aGc	G	T	aGc:T	0	0	854	13218	0	0	1	1	0
25	tCa	C	A	tCa:A	48	240	1908	16634	0.0251572	1.74361	0.000105072	0.00224153	20
26	tGa	G	T	tGa:T	0	0	1202	13218	0	0	1	1	0
27	tCc	C	A	tCc:A	59	240	1469	16634	0.0401634	2.78366	6.87798e-13	2.64115e-11	38
28	gGa	G	T	gGa:T	0	0	817	13218	0	0	1	1	0
29	tCg	C	A	tCg:A	3	240	143	16634	0.020979	1.45402	0.344255	1	0
30	cGa	G	T	cGa:T	0	0	152	13218	0	0	1	1	0
31	tCt	C	A	tCt:A	71	240	2273	16634	0.0312363	2.16493	1.80436e-10	5.77395e-09	38
32	aGa	G	T	aGa:T	0	0	1311	13218	0	0	1	1	0
33	aCa	C	G	aCa:G	6	863	1329	16634	0.00451467	0.0870186	1	1	0
34	tGt	G	C	tGt:C	0	0	1480	13218	0	0	1	1	0
35	aCc	C	G	aCc:G	2	863	777	16634	0.002574	0.0496129	1	1	0
36	gGt	G	C	gGt:C	0	0	782	13218	0	0	1	1	0
37	aCg	C	G	aCg:G	0	863	156	16634	0	0	1	1	0
38	cGt	G	C	cGt:C	0	0	166	13218	0	0	1	1	0
39	aCt	C	G	aCt:G	2	863	1243	16634	0.00160901	0.0310131	1	1	0
40	aGt	G	C	aGt:C	0	0	1150	13218	0	0	1	1	0
41	cCa	C	G	cCa:G	18	863	1398	16634	0.0128755	0.248171	1	1	0
42	tGg	G	C	tGg:C	0	0	1106	13218	0	0	1	1	0
43	cCc	C	G	cCc:G	7	863	973	16634	0.00719424	0.138666	1	1	0
44	gGg	G	C	gGg:C	0	0	609	13218	0	0	1	1	0
45	cCg	C	G	cCg:G	1	863	176	16634	0.00568182	0.109515	0.999877	1	0
46	cGg	G	C	cGg:C	0	0	141	13218	0	0	1	1	0
47	cCt	C	G	cCt:G	26	863	1428	16634	0.0182073	0.350939	1	1	0
48	aGg	G	C	aGg:C	0	0	1005	13218	0	0	1	1	0
49	gCa	C	G	gCa:G	0	863	857	16634	0	0	1	1	0
50	tGc	G	C	tGc:C	0	0	950	13218	0	0	1	1	0
51	gCc	C	G	gCc:G	0	863	760	16634	0	0	1	1	0
52	gGc	G	C	gGc:C	0	0	678	13218	0	0	1	1	0
53	gCg	C	G	gCg:G	1	863	116	16634	0.00862069	0.166161	0.997363	1	0
54	cGc	G	C	cGc:C	0	0	132	13218	0	0	1	1	0
55	gCt	C	G	gCt:G	7	863	900	16634	0.00777778	0.149914	1	1	0
56	aGc	G	C	aGc:C	0	0	854	13218	0	0	1	1	0
57	tCa	C	G	tCa:G	280	863	1908	16634	0.146751	2.82856	3.57073e-56	2.28526e-54	181
58	tGa	G	C	tGa:C	0	0	1202	13218	0	0	1	1	0
59	tCc	C	G	tCc:G	116	863	1469	16634	0.0789653	1.52203	8.68623e-06	0.000208469	40
60	gGa	G	C	gGa:C	0	0	817	13218	0	0	1	1	0
61	tCg	C	G	tCg:G	7	863	143	16634	0.048951	0.943513	0.613596	1	0
62	cGa	G	C	cGa:C	0	0	152	13218	0	0	1	1	0
63	tCt	C	G	tCt:G	390	863	2273	16634	0.171579	3.30713	7.3325e-104	1.40784e-101	272
64	aGa	G	C	aGa:C	0	0	1311	13218	0	0	1	1	0
65	aCa	C	T	aCa:T	10	721	1329	16634	0.00752445	0.173595	1	1	0	1
66	tGt	G	A	tGt:A	0	0	1480	13218	0	0	1	1	0
67	aCc	C	T	aCc:T	4	721	777	16634	0.00514801	0.118768	1	1	0	1
68	gGt	G	A	gGt:A	0	0	782	13218	0	0	1	1	0
69	aCg	C	T	aCg:T	5	721	156	16634	0.0320513	0.739447	0.803849	1	0	1
70	cGt	G	A	cGt:A	0	0	166	13218	0	0	1	1	0
71	aCt	C	T	aCt:T	1	721	1243	16634	0.000804505	0.0185605	1	1	0	1
72	aGt	G	A	aGt:A	0	0	1150	13218	0	0	1	1	0
73	cCa	C	T	cCa:T	22	721	1398	16634	0.0157368	0.363059	1	1	0	1
74	tGg	G	A	tGg:A	0	0	1106	13218	0	0	1	1	0
75	cCc	C	T	cCc:T	22	721	973	16634	0.0226105	0.52164	0.999785	1	0	1
76	gGg	G	A	gGg:A	0	0	609	13218	0	0	1	1	0
77	cCg	C	T	cCg:T	3	721	176	16634	0.0170455	0.393251	0.980977	1	0	1
78	cGg	G	A	cGg:A	0	0	141	13218	0	0	1	1	0
79	cCt	C	T	cCt:T	20	721	1428	16634	0.0140056	0.32312	1	1	0	1
80	aGg	G	A	aGg:A	0	0	1005	13218	0	0	1	1	0
81	gCa	C	T	gCa:T	9	721	857	16634	0.0105018	0.242283	1	1	0	1
82	tGc	G	A	tGc:A	0	0	950	13218	0	0	1	1	0
83	gCc	C	T	gCc:T	7	721	760	16634	0.00921053	0.212494	1	1	0	1
84	gGc	G	A	gGc:A	0	0	678	13218	0	0	1	1	0
85	gCg	C	T	gCg:T	4	721	116	16634	0.0344828	0.795543	0.739809	1	0	1
86	cGc	G	A	cGc:A	0	0	132	13218	0	0	1	1	0
87	gCt	C	T	gCt:T	5	721	900	16634	0.00555556	0.128171	1	1	0	1
88	aGc	G	A	aGc:A	0	0	854	13218	0	0	1	1	0
89	tCa	C	T	tCa:T	306	721	1908	16634	0.160377	3.70002	1.85808e-92	1.78376e-90	223	2.976e-91
90	tGa	G	A	tGa:A	0	0	1202	13218	0	0	1	1	0
91	tCc	C	T	tCc:T	115	721	1469	16634	0.0782845	1.80608	1.59452e-09	4.37354e-08	51	8.48e-09
92	gGa	G	A	gGa:A	0	0	817	13218	0	0	1	1	0
93	tCg	C	T	tCg:T	16	721	143	16634	0.111888	2.58134	0.000969198	0.0186086	10	0.00387679
94	cGa	G	A	cGa:A	0	0	152	13218	0	0	1	1	0
95	tCt	C	T	tCt:T	172	721	2273	16634	0.0756709	1.74578	5.6263e-13	2.64115e-11	73	4.504e-12
96	aGa	G	A	aGa:A	0	0	1311	13218	0	0	1	1	0
97	aTa	T	A	aTa:A	0	0	1395	23740	0	0	1	1	0
98	tAt	A	T	tAt:T	0	0	1558	21192	0	0	1	1	0
99	aTc	T	A	aTc:A	0	0	1428	23740	0	0	1	1	0
100	gAt	A	T	gAt:T	0	0	868	21192	0	0	1	1	0
101	aTg	T	A	aTg:A	0	0	1135	23740	0	0	1	1	0
102	cAt	A	T	cAt:T	0	0	1589	21192	0	0	1	1	0
103	aTt	T	A	aTt:A	0	0	1869	23740	0	0	1	1	0
104	aAt	A	T	aAt:T	0	0	1793	21192	0	0	1	1	0
105	cTa	T	A	cTa:A	0	0	1075	23740	0	0	1	1	0
106	tAg	A	T	tAg:T	0	0	873	21192	0	0	1	1	0
107	cTc	T	A	cTc:A	0	0	1563	23740	0	0	1	1	0
108	gAg	A	T	gAg:T	0	0	874	21192	0	0	1	1	0
109	cTg	T	A	cTg:A	0	0	1476	23740	0	0	1	1	0
110	cAg	A	T	cAg:T	0	0	1352	21192	0	0	1	1	0
111	cTt	T	A	cTt:A	0	0	1702	23740	0	0	1	1	0
112	aAg	A	T	aAg:T	0	0	1206	21192	0	0	1	1	0
113	gTa	T	A	gTa:A	0	0	716	23740	0	0	1	1	0
114	tAc	A	T	tAc:T	0	0	804	21192	0	0	1	1	0
115	gTc	T	A	gTc:A	0	0	939	23740	0	0	1	1	0
116	gAc	A	T	gAc:T	0	0	605	21192	0	0	1	1	0
117	gTg	T	A	gTg:A	0	0	906	23740	0	0	1	1	0
118	cAc	A	T	cAc:T	0	0	1100	21192	0	0	1	1	0
119	gTt	T	A	gTt:A	0	0	1006	23740	0	0	1	1	0
120	aAc	A	T	aAc:T	0	0	1005	21192	0	0	1	1	0
121	tTa	T	A	tTa:A	0	0	1496	23740	0	0	1	1	0
122	tAa	A	T	tAa:T	0	0	1422	21192	0	0	1	1	0
123	tTc	T	A	tTc:A	0	0	1866	23740	0	0	1	1	0
124	gAa	A	T	gAa:T	0	0	1093	21192	0	0	1	1	0
125	tTg	T	A	tTg:A	0	0	1214	23740	0	0	1	1	0
126	cAa	A	T	cAa:T	0	0	1487	21192	0	0	1	1	0
127	tTt	T	A	tTt:A	0	0	2840	23740	0	0	1	1	0
128	aAa	A	T	aAa:T	0	0	2440	21192	0	0	1	1	0
129	aTa	T	C	aTa:C	0	0	1395	23740	0	0	1	1	0
130	tAt	A	G	tAt:G	0	0	1558	21192	0	0	1	1	0
131	aTc	T	C	aTc:C	0	0	1428	23740	0	0	1	1	0
132	gAt	A	G	gAt:G	0	0	868	21192	0	0	1	1	0
133	aTg	T	C	aTg:C	0	0	1135	23740	0	0	1	1	0
134	cAt	A	G	cAt:G	0	0	1589	21192	0	0	1	1	0
135	aTt	T	C	aTt:C	0	0	1869	23740	0	0	1	1	0
136	aAt	A	G	aAt:G	0	0	1793	21192	0	0	1	1	0
137	cTa	T	C	cTa:C	0	0	1075	23740	0	0	1	1	0
138	tAg	A	G	tAg:G	0	0	873	21192	0	0	1	1	0
139	cTc	T	C	cTc:C	0	0	1563	23740	0	0	1	1	0
140	gAg	A	G	gAg:G	0	0	874	21192	0	0	1	1	0
141	cTg	T	C	cTg:C	0	0	1476	23740	0	0	1	1	0
142	cAg	A	G	cAg:G	0	0	1352	21192	0	0	1	1	0
143	cTt	T	C	cTt:C	0	0	1702	23740	0	0	1	1	0
144	aAg	A	G	aAg:G	0	0	1206	21192	0	0	1	1	0
145	gTa	T	C	gTa:C	0	0	716	23740	0	0	1	1	0
146	tAc	A	G	tAc:G	0	0	804	21192	0	0	1	1	0
147	gTc	T	C	gTc:C	0	0	939	23740	0	0	1	1	0
148	gAc	A	G	gAc:G	0	0	605	21192	0	0	1	1	0
149	gTg	T	C	gTg:C	0	0	906	23740	0	0	1	1	0
150	cAc	A	G	cAc:G	0	0	1100	21192	0	0	1	1	0
151	gTt	T	C	gTt:C	0	0	1006	23740	0	0	1	1	0
152	aAc	A	G	aAc:G	0	0	1005	21192	0	0	1	1	0
153	tTa	T	C	tTa:C	0	0	1496	23740	0	0	1	1	0
154	tAa	A	G	tAa:G	0	0	1422	21192	0	0	1	1	0
155	tTc	T	C	tTc:C	0	0	1866	23740	0	0	1	1	0
156	gAa	A	G	gAa:G	0	0	1093	21192	0	0	1	1	0
157	tTg	T	C	tTg:C	0	0	1214	23740	0	0	1	1	0
158	cAa	A	G	cAa:G	0	0	1487	21192	0	0	1	1	0
159	tTt	T	C	tTt:C	0	0	2840	23740	0	0	1	1	0
160	aAa	A	G	aAa:G	0	0	2440	21192	0	0	1	1	0
161	aTa	T	G	aTa:G	0	0	1395	23740	0	0	1	1	0
162	tAt	A	C	tAt:C	0	0	1558	21192	0	0	1	1	0
163	aTc	T	G	aTc:G	0	0	1428	23740	0	0	1	1	0
164	gAt	A	C	gAt:C	0	0	868	21192	0	0	1	1	0
165	aTg	T	G	aTg:G	0	0	1135	23740	0	0	1	1	0
166	cAt	A	C	cAt:C	0	0	1589	21192	0	0	1	1	0
167	aTt	T	G	aTt:G	0	0	1869	23740	0	0	1	1	0
168	aAt	A	C	aAt:C	0	0	1793	21192	0	0	1	1	0
169	cTa	T	G	cTa:G	0	0	1075	23740	0	0	1	1	0
170	tAg	A	C	tAg:C	0	0	873	21192	0	0	1	1	0
171	cTc	T	G	cTc:G	0	0	1563	23740	0	0	1	1	0
172	gAg	A	C	gAg:C	0	0	874	21192	0	0	1	1	0
173	cTg	T	G	cTg:G	0	0	1476	23740	0	0	1	1	0
174	cAg	A	C	cAg:C	0	0	1352	21192	0	0	1	1	0
175	cTt	T	G	cTt:G	0	0	1702	23740	0	0	1	1	0
176	aAg	A	C	aAg:C	0	0	1206	21192	0	0	1	1	0
177	gTa	T	G	gTa:G	0	0	716	23740	0	0	1	1	0
178	tAc	A	C	tAc:C	0	0	804	21192	0	0	1	1	0
179	gTc	T	G	gTc:G	0	0	939	23740	0	0	1	1	0
180	gAc	A	C	gAc:C	0	0	605	21192	0	0	1	1	0
181	gTg	T	G	gTg:G	0	0	906	23740	0	0	1	1	0
182	cAc	A	C	cAc:C	0	0	1100	21192	0	0	1	1	0
183	gTt	T	G	gTt:G	0	0	1006	23740	0	0	1	1	0
184	aAc	A	C	aAc:C	0	0	1005	21192	0	0	1	1	0
185	tTa	T	G	tTa:G	0	0	1496	23740	0	0	1	1	0
186	tAa	A	C	tAa:C	0	0	1422	21192	0	0	1	1	0
187	tTc	T	G	tTc:G	0	0	1866	23740	0	0	1	1	0
188	gAa	A	C	gAa:C	0	0	1093	21192	0	0	1	1	0
189	tTg	T	G	tTg:G	0	0	1214	23740	0	0	1	1	0
190	cAa	A	C	cAa:C	0	0	1487	21192	0	0	1	1	0
191	tTt	T	G	tTt:G	0	0	2840	23740	0	0	1	1	0
192	aAa	A	C	aAa:C	0	0	2440	21192	0	0	1	1	0
