## Supplemental Tables S1-S12 for "APOBEC3A is the predominant global editor of cytosines in human mRNAs and in single-strand RNA viruses": S8_Table.xlsx

### Sheet: legend
S8 Table. Secondary structure preferences of C to U mRNA edits in BT-474 human breast cancer cell line transfected with APOBEC3A or APOBEC3 vector
Tab name	Content
fig5B_tCn mut dens struct_rtg1	Source data for Fig. 5B - Secondary structure preferences of uCn to uUn mRNA edits by APOBEC3A and APOBEC3B
fig5B_tCn mut stats	Satistical comparisons shown on Fig. 5B
fig5C_A3A tCn Tri Nuc Prfr_rtg1	Source data for Fig. 5C - Secondary structure preferences of mRNA edits by APOBEC3A for intividual trinucleotides within uCn four-motifs group
fig5C_A3A tCn Tri Nuc_stats	Satistical comparisons shown on Fig. 5C

### Sheet: fig5B_tCn mut dens struct_rtg1
	Unstructured	Inverted repeat (IR)	IR Stem	IR Loop	3' C IR loop
EV	0.000526861	0.00054605	0.000654754	0.000373181	0
A3A	0.000822678	0.000777708	0.000682035	0.000953684	0.00485981
A3B	0.000566259	0.000496409	0.000600191	0.000331716	0.0011215

### Sheet: fig5B_tCn mut stats
Figure	subfigure	Treatment 1	structure 1	mutations 1	targets 1	targets 1-mutations 1	Treatment 2	structure 2	mutations 2	targets 2	targets 2-mutations 2	Chi square Yates correction P-value
5	B	EV	Unstructured	789	1497549	1496760	EV	IR	33	60434	60401	0.9116
5	B	EV	Unstructured	789	1497549	1496760	EV	IR Stem	24	36655	36631	0.3494
5	B	EV	Unstructured	789	1497549	1496760	EV	IR Loop	9	24117	24108	0.3724
5	B	EV	Unstructured	789	1497549	1496760	EV	3' C IR loop	0	2675	2675	0.0006
5	B	EV	IR	33	60434	60401	EV	IR Stem	24	36655	36631	0.5886
5	B	A3A	Unstructured	1232	1497549	1496317	A3A	IR	47	60434	60387	0.7598
5	B	A3A	Unstructured	1232	1497549	1496317	A3A	IR Stem	25	36655	36630	0.1679
5	B	A3A	Unstructured	1232	1497549	1496317	A3A	IR Loop	23	24117	24094	<0.0001
5	B	A3A	Unstructured	1232	1497549	1496317	A3A	3' C IR loop	13	2675	2662	<0.0001
5	B	A3A	3' C IR loop	13	2675	2662	A3A	IR	47	60434	60387	<0.0001
5	B	A3A	3' C IR loop	13	2675	2662	A3A	IR Stem	25	36655	36630	<0.0001
5	B	A3A	3' C IR loop	13	2675	2662	A3A	IR Loop	23	24117	24094	<0.0001
5	B	A3A	IR	47	60434	60387	A3A	IR Stem	25	36655	36630	0.3782
5	B	A3A	IR	47	60434	60387	A3A	IR Loop	23	24117	24094	<0.0001
5	B	A3A	IR Stem	25	36655	36630	A3A	IR Loop	23	24117	24094	<0.0001
5	B	A3B	Unstructured	848	1497549	1496701	A3B	IR	30	60434	60404	0.5342
5	B	A3B	Unstructured	848	1497549	1496701	A3B	IR Stem	22	36655	36633	0.4197
5	B	A3B	Unstructured	848	1497549	1496701	A3B	IR Loop	8	24117	24109	0.0184
5	B	A3B	Unstructured	848	1497549	1496701	A3B	3' C IR loop	3	2675	2672	0.425
5	B	A3B	3' C IR loop	3	2675	2672	A3B	IR	30	60434	60404	0.3417
5	B	A3B	3' C IR loop	3	2675	2672	A3B	IR Stem	22	36655	36633	0.6552
5	B	A3B	3' C IR loop	3	2675	2672	A3B	IR Loop	8	24117	24109	0.9497
5	B	A3B	IR	30	60434	60404	A3B	IR Stem	22	36655	36633	0.299
5	B	A3B	IR	30	60434	60404	A3B	IR Loop	8	24117	24109	0.0248
5	B	A3B	IR Stem	22	36655	36633	A3B	IR Loop	8	24117	24109	0.3088

### Sheet: fig5C_A3A tCn Tri Nuc Prfr_rtg1
	Unstructured	Inverted repeat (IR)	IR Stem	IR Loop	3' C IR loop
uCa	0.00106505	0.00111732	0.00100337	0.00142106	0.00300752
uCc	0.000390361	0.000313972	0.000258109	0.000395361	0.00166389
uCg	0.00266329	0.00262927	0.00187617	0.00326397	0.029703
uCt	0.00046227	0.0004772	0.000586412	0.000284051	0.00369004

### Sheet: fig5C_A3A tCn Tri Nuc_stats
Figure	subfigure	Treatment 1	structure 1	trinucleotide motif 1	mutations 1	targets 1	targets 1-mutations 1	Treatment 2	structure 2	trinucleotide motif 2	mutations 2	targets 2	targets 2-mutations 2	Chi square Yates correction P-value
5	C	A3A	unstructured	uCa	471	442233	441762	A3A	unstructured	uCc	177	453426	453249	<0.0001
5	C	A3A	unstructured	uCa	471	442233	441762	A3A	unstructured	uCg	370	138926	138556	<0.0001
5	C	A3A	unstructured	uCa	471	442233	441762	A3A	unstructured	uCu	214	462933	462719	<0.0001
5	C	A3A	unstructured	uCc	177	453426	453249	A3A	unstructured	uCg	370	138926	138556	<0.0001
5	C	A3A	unstructured	uCc	177	453426	453249	A3A	unstructured	uCu	214	462933	462719	0.1063
5	C	A3A	unstructured	uCg	370	138926	138556	A3A	unstructured	uCu	214	462933	462719	<0.0001
5	C	A3A	IR	uCa	20	17900	17880	A3A	IR	uCc	6	19110	19104	0.0066
5	C	A3A	IR	uCa	20	17900	17880	A3A	IR	uCg	12	4564	4552	0.0283
5	C	A3A	IR	uCa	20	17900	17880	A3A	IR	uCu	9	18860	18851	0.0458
5	C	A3A	IR	uCc	6	19110	19104	A3A	IR	uCg	12	4564	4552	<0.0001
5	C	A3A	IR	uCc	6	19110	19104	A3A	IR	uCu	9	18860	18851	0.588
5	C	A3A	IR	uCg	12	4564	4552	A3A	IR	uCu	9	18860	18851	<0.0001
5	C	A3A	IR Stem	uCa	11	10963	10952	A3A	IR Stem	uCc	3	11623	11620	0.0477
5	C	A3A	IR Stem	uCa	11	10963	10952	A3A	IR Stem	uCg	4	2132	2128	0.46
5	C	A3A	IR Stem	uCa	11	10963	10952	A3A	IR Stem	uCu	7	11937	11930	0.3746
5	C	A3A	IR Stem	uCc	3	11623	11620	A3A	IR Stem	uCg	4	2132	2128	0.0117
5	C	A3A	IR Stem	uCc	3	11623	11620	A3A	IR Stem	uCu	7	11937	11930	0.3648
5	C	A3A	IR Stem	uCg	4	2132	2128	A3A	IR Stem	uCu	7	11937	11930	0.1236
5	C	A3A	IR Loop	uCa	10	7037	7027	A3A	IR Loop	uCc	3	7588	7585	0.0613
5	C	A3A	IR Loop	uCa	10	7037	7027	A3A	IR Loop	uCg	8	2451	2443	0.1255
5	C	A3A	IR Loop	uCa	10	7037	7027	A3A	IR Loop	uCu	2	7041	7039	0.0433
5	C	A3A	IR Loop	uCc	3	7588	7585	A3A	IR Loop	uCg	8	2451	2443	0.9766
5	C	A3A	IR Loop	uCc	3	7588	7585	A3A	IR Loop	uCu	2	7041	7039	0.0001
5	C	A3A	IR Loop	uCg	8	2451	2443	A3A	IR Loop	uCu	2	7041	7039	0.0004
5	C	A3A	IR 3' C Loop	uCa	4	1330	1326	A3A	IR 3' C Loop	uCc	1	601	600	0.9578
5	C	A3A	IR 3' C Loop	uCa	4	1330	1326	A3A	IR 3' C Loop	uCg	6	202	196	0.0001
5	C	A3A	IR 3' C Loop	uCa	4	1330	1326	A3A	IR 3' C Loop	uCu	2	542	540	0.8301
5	C	A3A	IR 3' C Loop	uCc	1	601	600	A3A	IR 3' C Loop	uCg	6	202	196	0.0013
5	C	A3A	IR 3' C Loop	uCc	1	601	600	A3A	IR 3' C Loop	uCu	2	542	540	0.93
5	C	A3A	IR 3' C Loop	uCg	6	202	196	A3A	IR 3' C Loop	uCu	2	542	540	0.009
5	C	A3A	IR 3' C Loop	uCg	6	202	196	A3A	IR Loop	uCg	8	2451	2443	<0.0001
5	C	A3A	IR 3' C Loop	uCg	6	202	196	A3A	IR Stem	uCg	4	2132	2128	<0.0001
5	C	A3A	IR 3' C Loop	uCg	6	202	196	A3A	IR	uCg	12	4564	4552	<0.0001
5	C	A3A	IR 3' C Loop	uCg	6	202	196	A3A	unstructured	uCg	370	138926	138556	<0.0001
