## Supplemental Tables S1-S12 for "APOBEC3A is the predominant global editor of cytosines in human mRNAs and in single-strand RNA viruses": S9_Table.xlsx

### Sheet: Legend
Table S9. List of accession numbers and publications associated with poliovirus genomes analyzed in this paper

### Sheet: Polio
Accession_Polio	PMID
AB180070.1	15106296
AB180071.1	15106296
AB180072.1	15106296
AB180073.1	15106296
AF405662.1	unpublished
AF405663.1	unpublished
AF405664.1	unpublished
AF405665.1	unpublished
AF405666.1	11896235
AF405667.1	unpublished
AF405668.1	unpublished
AF405669.1	11896235
AF405670.1	unpublished
AF405671.1	unpublished
AF405672.1	unpublished
AF405673.1	unpublished
AF405674.1	unpublished
AF405675.1	unpublished
AF405676.1	unpublished
AF405677.1	unpublished
AF405678.1	unpublished
AF405679.1	unpublished
AF405680.1	unpublished
AF405681.1	unpublished
AF405682.1	11896235
AF405683.1	unpublished
AF405684.1	unpublished
AF405685.1	unpublished
AF405686.1	unpublished
AF405687.1	unpublished
AF405688.1	unpublished
AF405689.1	unpublished
AF405690.1	11896235
AF416342.1	unpublished
AF458333.1	unpublished
AF462418.1	12050392
AF462419.1	12050392
AF538840.1	16188964
AF538843.1	16188964
AY928383.1	16188964
AY928384.1	16188964
AY928385.1	16188964
AY928386.1	16188964
AY928387.1	16188964
EF682356.1	unpublished
EF682357.1	unpublished
EF682358.1	unpublished
EF682359.1	20631095
FJ859058.1	20631095
FJ859059.1	20631095
FJ859060.1	20631095
FJ859061.1	20631095
FJ859062.1	20631095
FJ859063.1	20631095
FJ859064.1	20631095
MG212433.1	unpublished
MG212436.1	unpublished
MG212437.1	unpublished
MG212438.1	unpublished
