## Supplemental Tables S1-S12 for "APOBEC3A is the predominant global editor of cytosines in human mRNAs and in single-strand RNA viruses": S10_Table.xlsx

### Sheet: Legend
Table S10. Yeast and human cell lines used in this study

### Sheet: Yeast_host_strains
Strain name	Lab-specific strain ID(s) in other tables	Location of LYS2::ADE2-URA3-CAN1	Description	Full genotype
ZAK_047	yNS_94/ySR616/JFS3009	Mid-chromose left of ARS	our standard lab strain with a triple reporter placed in the middle of the chromosme II	MATalpha his7-2 leu2-3,112 trp1-289, ura3-DEL[chrV], CDC13+, ADE5+, ade2-DEL[chrXV] can1-DEL[chrV], lys2::ADE2-URA3-CAN1[chrII], ung1::NAT
ZAK_052	yJH_064	Mid-chromose left of ARS	our standard lab strain with a triple reporter placed in the middle of the chromosme II with the additon of rfa1-t33	MATalpha his7-2 leu2-3,112 trp1-289, ura3-DEL[chrV], CDC13+, ADE5+, ade2-DEL[chrXV] can1-DEL[chrV], lys2::ADE2-URA3-CAN1[chrII], ung1::NAT, rfa1-t33

### Sheet: Human_cell _lines
Host cell line name	Cell line deriviative	Description
BT474-TETR +406	BT474 breast cancer cell	BT474 breast cancer cell line with incorporated Tet-R + empty vector control
BT474-TETR +664	BT474 breast cancer cell	BT474 breast cancer cell line with incorporated Tet-R + pLENTI-Puro modified to express Strep-tagged A3A from a weak version of the CMV promoter that contains TETO sites allowing for inducible or repressible expression
BT474-TETR +666	BT474 breast cancer cell	BT474 breast cancer cell line with incorporated Tet-R + pLENTI-Puro modified to express Strep-tagged A3B from a weak version of the CMV promoter that contains TETO sites allowing for inducible or repressible expression
