## Supplemental Tables S1-S12 for "APOBEC3A is the predominant global editor of cytosines in human mRNAs and in single-strand RNA viruses": S12_Table.xlsx

### Sheet: Legend
S12 Table. Detailed documentation of the CLC Genomics Workbench workflow used for calling DNA mutations in can1 isolated from cultures expressing weaker APOBECs, A1, A3C, ddA3G
Tab name	Description
Map Reads to Reference	image of the settings for mapping read to reference
DNA_CLC_analysis_workflow, using 'map reads to reference' as the input	image of the order of the steps in the CLC Genomics Workbench workflow.
Other tabs	Settings and version numbers for the corresponding step in the worflow

### Sheet: Remove Duplicate Mapped Reads
Remove Duplicate Mapped Reads
Maximum representation of minority sequence (percent)	20

### Sheet: Low Frequency Variant Detec...
Low Frequency Variant Detection
Required significance (%)	1
Ignore positions with coverage above	100000
Restrict calling to target regions
Ignore broken pairs	true
Ignore non-specific matches	Reads
Minimum read length	20
Minimum coverage	10
Minimum count	2
Minimum frequency (%)	1
Base quality filter	false
Neighborhood radius	5
Minimum central quality	20
Minimum neighborhood quality	15
Read direction filter	false
Direction frequency (%)	5
Relative read direction filter	true
Significance (%)	1
Read position filter	false
Significance (%)	1
Remove pyro-error variants	false
In homopolymer regions with minimum length	3
With frequency below	0.8

### Sheet: Fixed Ploidy Variant Detection
Fixed Ploidy Variant Detection
Ploidy	1
Required variant probability (%)	90
Ignore positions with coverage above	100000
Restrict calling to target regions
Ignore broken pairs	true
Ignore non-specific matches	Reads
Minimum read length	20
Minimum coverage	10
Minimum count	2
Minimum frequency (%)	20
Base quality filter	false
Neighborhood radius	5
Minimum central quality	20
Minimum neighborhood quality	15
Read direction filter	false
Direction frequency (%)	5
Relative read direction filter	true
Significance (%)	1
Read position filter	false
Significance (%)	1
Remove pyro-error variants	false
In homopolymer regions with minimum length	3
With frequency below	0.8

### Sheet: Remove Marginal Variants
Remove Marginal Variants
Variant frequency	true
Minimum frequency (%)	2
Forward/reverse balance	true
Minimum forward/reverse balance	0.05
Average base quality	true
Minimum average base quality	20

### Sheet: Local Realignment
Local Realignment
Realign unaligned ends	true
Multi-pass realignment	2
Guidance-variant track	Defined by: Low Frequency Variant Detection
Allow guidance insertion mismatches	true
Maximum guidance-variant length	200
Force realignment to guidance-variants	false
